# DNA-binding domain-aware classification enables systematic annotation of the regulatory genome

**DOI:** 10.1101/2024.12.20.629625

**Authors:** Christian Ickes, Cigdem Hazal Timucin, Bendix Christian Harms, Umut Akgül, Íñigo Vicente-Hernández, Ivan Bogeski, Tim Beißbarth, Martin Haubrock

## Abstract

Defining the cis-regulatory code remains one of the central challenges of modern genomics, requiring the reliable association of transcription factor binding sites (TFBSs) with their cognate transcription factors (TFs) from DNA sequence information. While deep learning methods outperform conventional position weight matrix (PWM)-based approaches, both typically formulate TFBS prediction as a bound-versus-unbound decision rather than resolving the competitive binding potential among TFs at a given genomic location. This is further complicated by the widespread sharing of DNA-binding domains (DBDs) among TFs, which produces overlapping binding preferences, rendering TFBS assignment at the individual TF level inherently ambiguous.

Consequently, we present TFClassPredict, a DNABERT-based framework that reframes TFBS prediction as a multi-class classification problem across 23 DBD-classes, discriminating each against all remaining DBD-classes, directly enabling the resolution of binding events between DBD-classes. Trained on high-confidence directly bound TFBSs and exploiting DBD-DNA co-evolution, TFClassPredict naturally resolves the ambiguity arising from shared DBD architectures.

We demonstrate that TFClassPredict achieves robust DBD-class level classification, outperforming PWM-based approaches and benchmarked deep learning architectures with predictions mapping to biologically defined DBD-classes. Beyond classification, TFClassPredict improves PWM-based pipelines, three-dimensional genome interaction prediction, and allows genome-wide DBD-class annotation, while recapitulating known lineage-specifying TF programs from immune cell ATAC-seq data.
