## Supplementary Table A1 for "DNA-binding domain-aware classification enables systematic annotation of the regulatory genome"

### Sheet: Index
Index
Sheet 2	Overview of TFs available for the study and their corresponding DBD-class
Sheet 3	Homer Motif to DBD-class mapping
Sheet 4	Jaspar Motif to DBD-class mapping

### Sheet: TF-DBD Overview
Class	TFs
1.1	CEBPA;BATF;BACH1;CEBPB;ATF4;FOSL2;CREM;HLF;ATF3;ATF7;MAFK;MAFB;XBP1;MAFF;NFE2L2;CEBPG;FOSL1;JUNB;JUN;CREB1;BATF3;MAF;ATF2;FOS;NFE2;NFIL3;BACH2;JUND;CEBPD
1.2	TFAP4;HAND2;MAX;MYCN;HIF1A;SREBF1;TFE3;MXI1;TCF3;MYF5;MLX;TFEB;TCF4;BHLHE40;MYC;ASCL1;MNT;TWIST1;ARNT;TAL1;MYOD1;ARNTL;NEUROG2;TCF12;MITF;USF1;BHLHE22;MYOG;USF2;NEUROD1
1.3	TFAP2C;TFAP2A
2.1	ESR1;RXRB;NR4A1;NR2C2;NR2F2;NR1H3;RARG;ESR2;VDR;NR5A1;HNF4G;HNF4A;NR5A2;NR1H4;RXRA;PPARG;NR2C1;NR2F6;RARA;NR1H2;AR;NR2F1;THRB;ESRRA;NR3C1
2.2	GATA4;GATA3;GATA1;GATA2;GATA6
2.3	SCRT2;SNAI2;KLF1;KLF16;EGR1;KLF9;ZNF143;PRDM1;PRDM4;KLF15;ZFX;CTCF;MECOM;GLIS1;KLF12;SP2;PLAG1;WT1;YY1;BCL6B;REST;SP3;GLIS2;KLF5;CTCFL;KLF4;SP4;GLIS3;KLF11;GFI1B;HIC1;SCRT1;GFI1;YY2;BCL6;EGR2;ZNF263;OSR2;SP1;HINFP;ZNF740;EGR3
2.9	THAP11
3.1	PHOX2B;SIX1;NKX2-5;PDX1;MEIS2;CDX2;HNF1A;MEIS1;ONECUT2;OCT4;LHX9;DUX4;ONECUT1;POU2F2;PBX2;HNF1B;POU2F1;CUX1;POU5F1;HMBOX1;PBX3;PKNOX1;NKX3-1;PBX1;HOXB13;HOXA9;OTX2;LHX2;ISL1;SIX2
3.2	PAX5;PAX6
3.3	RFX2;RFX1;FOXA2;RFX5;FOXA3;FOXJ2;FOXA1;FOXO1;E2F8;FOXP1;FOXK2;FOXK1;RFX3;E2F1;E2F6;TFDP1;E2F7;E2F4
3.4	HSF2;HSF1
3.5	ELF4;ETV5;ELK4;ELK1;ELF1;SPI1;ETS1;FLI1;ETV6;IRF3;MYBL2;ERG;ERF;SPIB;IRF4;ETV1;IRF2;GABPA;MYB;ELF3;EHF;ETV4;IRF1;ELF5;SPDEF
3.6	TEAD4;TEAD1;TEAD3
4.1	SOX10;SOX4;TCF7L1;LEF1;SOX13;SOX2;TCF7;SOX17;SOX6;TCF7L2
4.2	NFYB;NFYC;NFYA
5.1	SRF;MEF2D;MEF2C;MEF2A;MEF2B
6.1	EBF1;RELA;EBF3;NFKB2;RELB;RBPJ;NFKB1;REL
6.2	STAT5B;STAT6;STAT4;STAT2;STAT5A;STAT3;STAT1
6.3	TP73;TP63;TP53
6.4	RUNX2;RUNX3;RUNX1
6.5	MGA;EOMES;T;TBX21;TBX5
6.7	GRHL2
7.1	NFIA;SMAD2;SMAD3;NFIB;NFIC;SMAD4

### Sheet: Homer Motif – DBD-class
AP-1(bZIP)/ThioMac-PU.1-ChIP-Seq(GSE21512)/Homer(1.000)	1.1
AP-2gamma(AP2)/MCF7-TFAP2C-ChIP-Seq(GSE21234)/Homer(1.000)	1.3
AP-2alpha(AP2)/Hela-AP2alpha-ChIP-Seq(GSE31477)/Homer(1.000)	1.3
Ap4(bHLH)/AML-Tfap4-ChIP-Seq(GSE45738)/Homer(1.000)	1.2
ARE(NR)/LNCAP-AR-ChIP-Seq(GSE27824)/Homer(1.000)	2.1
AR-halfsite(NR)/LNCaP-AR-ChIP-Seq(GSE27824)/Homer(1.000)	2.1
Arnt:Ahr(bHLH)/MCF7-Arnt-ChIP-Seq(Lo_et_al.)/Homer(1.000)	1.2
Ascl1(bHLH)/NeuralTubes-Ascl1-ChIP-Seq(GSE55840)/Homer(1.000)	1.2
Ascl2(bHLH)/ESC-Ascl2-ChIP-Seq(GSE97712)/Homer(1.000)	1.2
Atf1(bZIP)/K562-ATF1-ChIP-Seq(GSE31477)/Homer(1.000)	1.1
Atf2(bZIP)/3T3L1-Atf2-ChIP-Seq(GSE56872)/Homer(1.000)	1.1
Atf3(bZIP)/GBM-ATF3-ChIP-Seq(GSE33912)/Homer(1.000)	1.1
Atf4(bZIP)/MEF-Atf4-ChIP-Seq(GSE35681)/Homer(1.000)	1.1
Atf7(bZIP)/3T3L1-Atf7-ChIP-Seq(GSE56872)/Homer(1.000)	1.1
Atoh1(bHLH)/Cerebellum-Atoh1-ChIP-Seq(GSE22111)/Homer(1.000)	1.2
Bach1(bZIP)/K562-Bach1-ChIP-Seq(GSE31477)/Homer(1.000)	1.1
Bach2(bZIP)/OCILy7-Bach2-ChIP-Seq(GSE44420)/Homer(1.000)	1.1
Bapx1(Homeobox)/VertebralCol-Bapx1-ChIP-Seq(GSE36672)/Homer(1.000)	3.1
Barx1(Homeobox)/Stomach-Barx1.3xFlag-ChIP-Seq(GSE69483)/Homer(1.000)	3.1
BATF(bZIP)/Th17-BATF-ChIP-Seq(GSE39756)/Homer(1.000)	1.1
Bcl11a(Zf)/HSPC-BCL11A-ChIP-Seq(GSE104676)/Homer(1.000)	2.3
Bcl6(Zf)/Liver-Bcl6-ChIP-Seq(GSE31578)/Homer(1.000)	2.3
BHLHA15(bHLH)/NIH3T3-BHLHB8.HA-ChIP-Seq(GSE119782)/Homer(1.000)	1.2
bHLHE40(bHLH)/HepG2-BHLHE40-ChIP-Seq(GSE31477)/Homer(1.000)	1.2
bHLHE41(bHLH)/proB-Bhlhe41-ChIP-Seq(GSE93764)/Homer(1.000)	1.2
BMAL1(bHLH)/Liver-Bmal1-ChIP-Seq(GSE39860)/Homer(1.000)	1.2
BMYB(HTH)/Hela-BMYB-ChIP-Seq(GSE27030)/Homer(1.000)	3.5
BORIS(Zf)/K562-CTCFL-ChIP-Seq(GSE32465)/Homer(1.000)	2.3
Brachyury(T-box)/Mesoendoderm-Brachyury-ChIP-exo(GSE54963)/Homer(1.000)	6.5
Cdx2(Homeobox)/mES-Cdx2-ChIP-Seq(GSE14586)/Homer(1.000)	3.1
CEBP(bZIP)/ThioMac-CEBPb-ChIP-Seq(GSE21512)/Homer(1.000)	1.1
Chop(bZIP)/MEF-Chop-ChIP-Seq(GSE35681)/Homer(1.000)	1.1
CLOCK(bHLH)/Liver-Clock-ChIP-Seq(GSE39860)/Homer(1.000)	1.2
c-Myc(bHLH)/LNCAP-cMyc-ChIP-Seq(Unpublished)/Homer(1.000)	1.2
c-Myc(bHLH)/mES-cMyc-ChIP-Seq(GSE11431)/Homer(1.000)	1.2
COUP-TFII(NR)/K562-NR2F1-ChIP-Seq(Encode)/Homer(1.000)	2.1
COUP-TFII(NR)/Artia-Nr2f2-ChIP-Seq(GSE46497)/Homer(1.000)	2.1
CREB5(bZIP)/LNCaP-CREB5.V5-ChIP-Seq(GSE137775)/Homer(1.000)	1.1
CRE(bZIP)/Promoter/Homer(1.000)	1.1
CTCF(Zf)/CD4+-CTCF-ChIP-Seq(Barski_et_al.)/Homer(1.000)	2.3
CTCF-SatelliteElement(Zf?)/CD4+-CTCF-ChIP-Seq(Barski_et_al.)/Homer(1.000)	2.3
CUX1(Homeobox)/K562-CUX1-ChIP-Seq(GSE92882)/Homer(1.000)	3.1
Cux2(Homeobox)/Liver-Cux2-ChIP-Seq(GSE35985)/Homer(1.000)	3.1
DLX1(Homeobox)/BasalGanglia-Dlx1-ChIP-seq(GSE124936)/Homer(1.000)	3.1
DLX2(Homeobox)/BasalGanglia-Dlx2-ChIP-seq(GSE124936)/Homer(1.000)	3.1
Dlx3(Homeobox)/Kerainocytes-Dlx3-ChIP-Seq(GSE89884)/Homer(1.000)	3.1
DLX5(Homeobox)/BasalGanglia-Dlx5-ChIP-seq(GSE124936)/Homer(1.000)	3.1
DMRT1(DM)/Testis-DMRT1-ChIP-Seq(GSE64892)/Homer(1.000)	2.5
DMRT6(DM)/Testis-DMRT6-ChIP-Seq(GSE60440)/Homer(1.000)	2.5
E2A(bHLH)/proBcell-E2A-ChIP-Seq(GSE21978)/Homer(1.000)	1.2
E2F1(E2F)/Hela-E2F1-ChIP-Seq(GSE22478)/Homer(1.000)	3.3
E2F3(E2F)/MEF-E2F3-ChIP-Seq(GSE71376)/Homer(1.000)	3.3
E2F4(E2F)/K562-E2F4-ChIP-Seq(GSE31477)/Homer(1.000)	3.3
E2F6(E2F)/Hela-E2F6-ChIP-Seq(GSE31477)/Homer(1.000)	3.3
E2F7(E2F)/Hela-E2F7-ChIP-Seq(GSE32673)/Homer(1.000)	3.3
E2F(E2F)/Hela-CellCycle-Expression/Homer(1.000)	3.3
EBF2(EBF)/BrownAdipose-EBF2-ChIP-Seq(GSE97114)/Homer(1.000)	6.1
EBF(EBF)/proBcell-EBF-ChIP-Seq(GSE21978)/Homer(1.000)	6.1
EBF1(EBF)/Near-E2A-ChIP-Seq(GSE21512)/Homer(1.000)	6.1
E-box(bHLH)/Promoter/Homer(1.000)	1.2
Egr1(Zf)/K562-Egr1-ChIP-Seq(GSE32465)/Homer(1.000)	2.3
Egr2(Zf)/Thymocytes-Egr2-ChIP-Seq(GSE34254)/Homer(1.000)	2.3
EHF(ETS)/LoVo-EHF-ChIP-Seq(GSE49402)/Homer(1.000)	3.5
EKLF(Zf)/Erythrocyte-Klf1-ChIP-Seq(GSE20478)/Homer(1.000)	2.3
ELF1(ETS)/Jurkat-ELF1-ChIP-Seq(SRA014231)/Homer(1.000)	3.5
ELF3(ETS)/PDAC-ELF3-ChIP-Seq(GSE64557)/Homer(1.000)	3.5
Elf4(ETS)/BMDM-Elf4-ChIP-Seq(GSE88699)/Homer(1.000)	3.5
ELF5(ETS)/T47D-ELF5-ChIP-Seq(GSE30407)/Homer(1.000)	3.5
Elk1(ETS)/Hela-Elk1-ChIP-Seq(GSE31477)/Homer(1.000)	3.5
Elk4(ETS)/Hela-Elk4-ChIP-Seq(GSE31477)/Homer(1.000)	3.5
En1(Homeobox)/SUM149-EN1-ChIP-Seq(GSE120957)/Homer(1.000)	3.1
ERG(ETS)/VCaP-ERG-ChIP-Seq(GSE14097)/Homer(1.000)	3.5
Erra(NR)/HepG2-Erra-ChIP-Seq(GSE31477)/Homer(1.000)	2.1
ERRg(NR)/Kidney-ESRRG-ChIP-Seq(GSE104905)/Homer(1.000)	2.1
Esrrb(NR)/mES-Esrrb-ChIP-Seq(GSE11431)/Homer(1.000)	2.1
ETS1(ETS)/Jurkat-ETS1-ChIP-Seq(GSE17954)/Homer(1.000)	3.5
Ets1-distal(ETS)/CD4+-PolII-ChIP-Seq(Barski_et_al.)/Homer(1.000)	3.5
ETS(ETS)/Promoter/Homer(1.000)	3.5
ETV1(ETS)/GIST48-ETV1-ChIP-Seq(GSE22441)/Homer(1.000)	3.5
Etv2(ETS)/ES-ER71-ChIP-Seq(GSE59402)/Homer(1.000)	3.5
ETV4(ETS)/HepG2-ETV4-ChIP-Seq(ENCODE)/Homer(1.000)	3.5
EWS:ERG-fusion(ETS)/CADO_ES1-EWS:ERG-ChIP-Seq(SRA014231)/Homer(1.000)	3.5
EWS:FLI1-fusion(ETS)/SK_N_MC-EWS:FLI1-ChIP-Seq(SRA014231)/Homer(1.000)	3.5
Fli1(ETS)/CD8-FLI-ChIP-Seq(GSE20898)/Homer(1.000)	3.5
Fosl2(bZIP)/3T3L1-Fosl2-ChIP-Seq(GSE56872)/Homer(1.000)	1.1
Fra1(bZIP)/BT549-Fra1-ChIP-Seq(GSE46166)/Homer(0.993)	1.1
FOXA1(Forkhead)/LNCAP-FOXA1-ChIP-Seq(GSE27824)/Homer(1.000)	3.3
Foxa2(Forkhead)/Liver-Foxa2-ChIP-Seq(GSE25694)/Homer(1.000)	3.3
Foxa3(Forkhead)/Liver-Foxa3-ChIP-Seq(GSE77670)/Homer(1.000)	3.3
FoxD3(forkhead)/ZebrafishEmbryo-Foxd3.biotin-ChIP-seq(GSE106676)/Homer(1.000)	3.3
Foxf1(Forkhead)/Lung-Foxf1-ChIP-Seq(GSE77951)/Homer(1.000)	3.3
Foxh1(Forkhead)/hESC-FOXH1-ChIP-Seq(GSE29422)/Homer(1.000)	3.3
FOXK1(Forkhead)/HEK293-FOXK1-ChIP-Seq(GSE51673)/Homer(1.000)	3.3
FOXK2(Forkhead)/U2OS-FOXK2-ChIP-Seq(E-MTAB-2204)/Homer(1.000)	3.3
FoxL2(Forkhead)/Ovary-FoxL2-ChIP-Seq(GSE60858)/Homer(1.000)	3.3
FOXM1(Forkhead)/MCF7-FOXM1-ChIP-Seq(GSE72977)/Homer(1.000)	3.3
Foxo1(Forkhead)/RAW-Foxo1-ChIP-Seq(Fan_et_al.)/Homer(1.000)	3.3
Foxo3(Forkhead)/U2OS-Foxo3-ChIP-Seq(E-MTAB-2701)/Homer(1.000)	3.3
FOXP1(Forkhead)/H9-FOXP1-ChIP-Seq(GSE31006)/Homer(1.000)	3.3
Fra1(bZIP)/BT549-Fra1-ChIP-Seq(GSE46166)/Homer(1.000)	1.1
Fra2(bZIP)/Striatum-Fra2-ChIP-Seq(GSE43429)/Homer(1.000)	1.1
Gata2(Zf)/K562-GATA2-ChIP-Seq(GSE18829)/Homer(1.000)	2.2
GATA3(Zf)/iTreg-Gata3-ChIP-Seq(GSE20898)/Homer(1.000)	2.2
Gata4(Zf)/Heart-Gata4-ChIP-Seq(GSE35151)/Homer(1.000)	2.2
Gata6(Zf)/HUG1N-GATA6-ChIP-Seq(GSE51936)/Homer(1.000)	2.2
Gata1(Zf)/K562-GATA1-ChIP-Seq(GSE18829)/Homer(1.000)	2.2
Gfi1b(Zf)/HPC7-Gfi1b-ChIP-Seq(GSE22178)/Homer(1.000)	2.3
GFX(?)/Promoter/Homer(1.000)	2.3
GFY(?)/Promoter/Homer(1.000)	2.9
Gli2(Zf)/GM2-Gli2-ChIP-Chip(GSE112702)/Homer(1.000)	2.3
GLI3(Zf)/Limb-GLI3-ChIP-Chip(GSE11077)/Homer(1.000)	2.3
GLIS3(Zf)/Thyroid-Glis3.GFP-ChIP-Seq(GSE103297)/Homer(1.000)	2.3
GRHL2(CP2)/HBE-GRHL2-ChIP-Seq(GSE46194)/Homer(1.000)	6.7
GSC(Homeobox)/FrogEmbryos-GSC-ChIP-Seq(DRA000576)/Homer(1.000)	3.1
HEB(bHLH)/mES-Heb-ChIP-Seq(GSE53233)/Homer(1.000)	1.2
HIC1(Zf)/Treg-ZBTB29-ChIP-Seq(GSE99889)/Homer(1.000)	2.3
HIF-1a(bHLH)/MCF7-HIF1a-ChIP-Seq(GSE28352)/Homer(1.000)	1.2
HIF-1b(HLH)/T47D-HIF1b-ChIP-Seq(GSE59937)/Homer(1.000)	1.2
HIF2a(bHLH)/785_O-HIF2a-ChIP-Seq(GSE34871)/Homer(1.000)	1.2
HINFP(Zf)/K562-HINFP.eGFP-ChIP-Seq(Encode)/Homer(1.000)	2.3
HLF(bZIP)/HSC-HLF.Flag-ChIP-Seq(GSE69817)/Homer(1.000)	1.1
Hnf1(Homeobox)/Liver-Foxa2-Chip-Seq(GSE25694)/Homer(1.000)	3.1
Hnf6b(Homeobox)/LNCaP-Hnf6b-ChIP-Seq(GSE106305)/Homer(1.000)	3.1
HNF6(Homeobox)/Liver-Hnf6-ChIP-Seq(ERP000394)/Homer(1.000)	3.1
Hoxa10(Homeobox)/ChickenMSG-Hoxa10.Flag-ChIP-Seq(GSE86088)/Homer(1.000)	3.1
Hoxa11(Homeobox)/ChickenMSG-Hoxa11.Flag-ChIP-Seq(GSE86088)/Homer(1.000)	3.1
Hoxa13(Homeobox)/ChickenMSG-Hoxa13.Flag-ChIP-Seq(GSE86088)/Homer(1.000)	3.1
HOXA1(Homeobox)/mES-Hoxa1-ChIP-Seq(SRP084292)/Homer(1.000)	3.1
HOXA2(Homeobox)/mES-Hoxa2-ChIP-Seq(Donaldson_et_al.)/Homer(1.000)	3.1
Hoxa9(Homeobox)/ChickenMSG-Hoxa9.Flag-ChIP-Seq(GSE86088)/Homer(1.000)	3.1
HOXB13(Homeobox)/ProstateTumor-HOXB13-ChIP-Seq(GSE56288)/Homer(1.000)	3.1
Hoxb4(Homeobox)/ES-Hoxb4-ChIP-Seq(GSE34014)/Homer(1.000)	3.1
Hoxc9(Homeobox)/Ainv15-Hoxc9-ChIP-Seq(GSE21812)/Homer(1.000)	3.1
Hoxd10(Homeobox)/ChickenMSG-Hoxd10.Flag-ChIP-Seq(GSE86088)/Homer(1.000)	3.1
Hoxd11(Homeobox)/ChickenMSG-Hoxd11.Flag-ChIP-Seq(GSE86088)/Homer(1.000)	3.1
Hoxd12(Homeobox)/ChickenMSG-Hoxd12.Flag-ChIP-Seq(GSE86088)/Homer(1.000)	3.1
HRE(HSF)/HepG2-HSF1-ChIP-Seq(GSE31477)/Homer(1.000)	3.4
HRE(HSF)/Striatum-HSF1-ChIP-Seq(GSE38000)/Homer(1.000)	3.4
IRF1(IRF)/PBMC-IRF1-ChIP-Seq(GSE43036)/Homer(1.000)	3.5
IRF2(IRF)/Erythroblas-IRF2-ChIP-Seq(GSE36985)/Homer(1.000)	3.5
IRF3(IRF)/BMDM-Irf3-ChIP-Seq(GSE67343)/Homer(1.000)	3.5
IRF4(IRF)/GM12878-IRF4-ChIP-Seq(GSE32465)/Homer(1.000)	3.5
IRF8(IRF)/BMDM-IRF8-ChIP-Seq(GSE77884)/Homer(1.000)	3.5
Isl1(Homeobox)/Neuron-Isl1-ChIP-Seq(GSE31456)/Homer(1.000)	3.1
ISRE(IRF)/ThioMac-LPS-Expression(GSE23622)/Homer(1.000)	3.5
Jun-AP1(bZIP)/K562-cJun-ChIP-Seq(GSE31477)/Homer(1.000)	1.1
JunB(bZIP)/DendriticCells-Junb-ChIP-Seq(GSE36099)/Homer(1.000)	1.1
JunD(bZIP)/K562-JunD-ChIP-Seq/Homer(1.000)	1.1
KLF10(Zf)/HEK293-KLF10.GFP-ChIP-Seq(GSE58341)/Homer(1.000)	2.3
KLF1(Zf)/HUDEP2-KLF1-CutnRun(GSE136251)/Homer(1.000)	2.3
KLF3(Zf)/MEF-Klf3-ChIP-Seq(GSE44748)/Homer(1.000)	2.3
Klf4(Zf)/mES-Klf4-ChIP-Seq(GSE11431)/Homer(1.000)	2.3
KLF5(Zf)/LoVo-KLF5-ChIP-Seq(GSE49402)/Homer(1.000)	2.3
KLF6(Zf)/PDAC-KLF6-ChIP-Seq(GSE64557)/Homer(1.000)	2.3
Klf9(Zf)/GBM-Klf9-ChIP-Seq(GSE62211)/Homer(1.000)	2.3
LEF1(HMG)/H1-LEF1-ChIP-Seq(GSE64758)/Homer(1.000)	4.1
Lhx2(Homeobox)/HFSC-Lhx2-ChIP-Seq(GSE48068)/Homer(1.000)	3.1
Lhx3(Homeobox)/Neuron-Lhx3-ChIP-Seq(GSE31456)/Homer(1.000)	3.1
LRF(Zf)/Erythroblasts-ZBTB7A-ChIP-Seq(GSE74977)/Homer(1.000)	2.3
Nr5a2(NR)/Pancreas-LRH1-ChIP-Seq(GSE34295)/Homer(1.000)	2.1
MafA(bZIP)/Islet-MafA-ChIP-Seq(GSE30298)/Homer(1.000)	1.1
MafB(bZIP)/BMM-Mafb-ChIP-Seq(GSE75722)/Homer(1.000)	1.1
MafF(bZIP)/HepG2-MafF-ChIP-Seq(GSE31477)/Homer(1.000)	1.1
MafK(bZIP)/C2C12-MafK-ChIP-Seq(GSE36030)/Homer(1.000)	1.1
Max(bHLH)/K562-Max-ChIP-Seq(GSE31477)/Homer(1.000)	1.2
Maz(Zf)/HepG2-Maz-ChIP-Seq(GSE31477)/Homer(1.000)	2.3
Mef2a(MADS)/HL1-Mef2a.biotin-ChIP-Seq(GSE21529)/Homer(1.000)	5.1
Mef2b(MADS)/HEK293-Mef2b.V5-ChIP-Seq(GSE67450)/Homer(1.000)	5.1
Mef2c(MADS)/GM12878-Mef2c-ChIP-Seq(GSE32465)/Homer(1.000)	5.1
Mef2d(MADS)/Retina-Mef2d-ChIP-Seq(GSE61391)/Homer(1.000)	5.1
Meis1(Homeobox)/MastCells-Meis1-ChIP-Seq(GSE48085)/Homer(1.000)	3.1
MITF(bHLH)/MastCells-MITF-ChIP-Seq(GSE48085)/Homer(1.000)	1.2
MNT(bHLH)/HepG2-MNT-ChIP-Seq(Encode)/Homer(1.000)	1.2
AMYB(HTH)/Testes-AMYB-ChIP-Seq(GSE44588)/Homer(1.000)	3.5
MYB(HTH)/ERMYB-Myb-ChIPSeq(GSE22095)/Homer(1.000)	3.5
Myf5(bHLH)/GM-Myf5-ChIP-Seq(GSE24852)/Homer(1.000)	1.2
MYNN(Zf)/HEK293-MYNN.eGFP-ChIP-Seq(Encode)/Homer(1.000)	2.3
MyoD(bHLH)/Myotube-MyoD-ChIP-Seq(GSE21614)/Homer(1.000)	1.2
MyoG(bHLH)/C2C12-MyoG-ChIP-Seq(GSE36024)/Homer(1.000)	1.2
Nanog(Homeobox)/mES-Nanog-ChIP-Seq(GSE11724)/Homer(1.000)	3.1
NeuroD1(bHLH)/Islet-NeuroD1-ChIP-Seq(GSE30298)/Homer(1.000)	1.2
NeuroG2(bHLH)/Fibroblast-NeuroG2-ChIP-Seq(GSE75910)/Homer(1.000)	1.2
NF1-halfsite(CTF)/LNCaP-NF1-ChIP-Seq(Unpublished)/Homer(1.000)	7.1
NF1(CTF)/LNCAP-NF1-ChIP-Seq(Unpublished)/Homer(1.000)	7.1
NFAT(RHD)/Jurkat-NFATC1-ChIP-Seq(Jolma_et_al.)/Homer(1.000)	6.1
NFE2L2(bZIP)/HepG2-NFE2L2-ChIP-Seq(Encode)/Homer(1.000)	1.1
NFIL3(bZIP)/HepG2-NFIL3-ChIP-Seq(Encode)/Homer(1.000)	1.1
NFkB-p65-Rel(RHD)/ThioMac-LPS-Expression(GSE23622)/Homer(1.000)	6.1
NFY(CCAAT)/Promoter/Homer(1.000)	4.2
Nkx2.1(Homeobox)/LungAC-Nkx2.1-ChIP-Seq(GSE43252)/Homer(1.000)	3.1
Nkx2.2(Homeobox)/NPC-Nkx2.2-ChIP-Seq(GSE61673)/Homer(1.000)	3.1
Nkx2.5(Homeobox)/HL1-Nkx2.5.biotin-ChIP-Seq(GSE21529)/Homer(1.000)	3.1
Nkx3.1(Homeobox)/LNCaP-Nkx3.1-ChIP-Seq(GSE28264)/Homer(1.000)	3.1
Nkx6.1(Homeobox)/Islet-Nkx6.1-ChIP-Seq(GSE40975)/Homer(1.000)	3.1
NPAS2(bHLH)/Liver-NPAS2-ChIP-Seq(GSE39860)/Homer(1.000)	1.2
Npas4(bHLH)/Neuron-Npas4-ChIP-Seq(GSE127793)/Homer(1.000)	1.2
NPAS(bHLH)/Liver-NPAS-ChIP-Seq(GSE39860)/Homer(1.000)	1.2
EAR2(NR)/K562-NR2F6-ChIP-Seq(Encode)/Homer(1.000)	2.1
NRF1(NRF)/MCF7-NRF1-ChIP-Seq(Unpublished)/Homer(1.000)	0
Nrf2(bZIP)/Lymphoblast-Nrf2-ChIP-Seq(GSE37589)/Homer(1.000)	1.1
NRF(NRF)/Promoter/Homer(1.000)	0
Nur77(NR)/K562-NR4A1-ChIP-Seq(GSE31363)/Homer(1.000)	2.1
Olig2(bHLH)/Neuron-Olig2-ChIP-Seq(GSE30882)/Homer(1.000)	1.2
Otx2(Homeobox)/EpiLC-Otx2-ChIP-Seq(GSE56098)/Homer(1.000)	3.1
p53(p53)/Saos-p53-ChIP-Seq(GSE15780)/Homer(1.000)	6.3
p53(p53)/mES-cMyc-ChIP-Seq(GSE11431)/Homer(1.000)	6.3
p63(p53)/Keratinocyte-p63-ChIP-Seq(GSE17611)/Homer(1.000)	6.3
NFkB-p65(RHD)/GM12787-p65-ChIP-Seq(GSE19485)/Homer(1.000)	6.1
p73(p53)/Trachea-p73-ChIP-Seq(PRJNA310161)/Homer(1.000)	6.3
PBX1(Homeobox)/MCF7-PBX1-ChIP-Seq(GSE28007)/Homer(1.000)	3.1
PBX2(Homeobox)/K562-PBX2-ChIP-Seq(Encode)/Homer(1.000)	3.1
Pbx3(Homeobox)/GM12878-PBX3-ChIP-Seq(GSE32465)/Homer(1.000)	3.1
Pdx1(Homeobox)/Islet-Pdx1-ChIP-Seq(SRA008281)/Homer(1.000)	3.1
PGR(NR)/EndoStromal-PGR-ChIP-Seq(GSE69539)/Homer(1.000)	2.1
Phox2a(Homeobox)/Neuron-Phox2a-ChIP-Seq(GSE31456)/Homer(1.000)	3.1
Phox2b(Homeobox)/CLBGA-PHOX2B-ChIP-Seq(GSE90683)/Homer(1.000)	3.1
Pit1+1bp(Homeobox)/GCrat-Pit1-ChIP-Seq(GSE58009)/Homer(1.000)	3.1
Pit1(Homeobox)/GCrat-Pit1-ChIP-Seq(GSE58009)/Homer(1.000)	3.1
Pitx1(Homeobox)/Chicken-Pitx1-ChIP-Seq(GSE38910)/Homer(1.000)	3.1
Pknox1(Homeobox)/ES-Prep1-ChIP-Seq(GSE63282)/Homer(1.000)	3.1
PRDM10(Zf)/HEK293-PRDM10.eGFP-ChIP-Seq(Encode)/Homer(1.000)	2.3
PRDM14(Zf)/H1-PRDM14-ChIP-Seq(GSE22767)/Homer(1.000)	2.3
PRDM15(Zf)/ESC-Prdm15-ChIP-Seq(GSE73694)/Homer(1.000)	2.3
PRDM1(Zf)/Hela-PRDM1-ChIP-Seq(GSE31477)/Homer(1.000)	2.3
PR(NR)/T47D-PR-ChIP-Seq(GSE31130)/Homer(1.000)	2.1
Prop1(Homeobox)/GHFT1-PROP1.biotin-ChIP-Seq(GSE77302)/Homer(1.000)	3.1
Ptf1a(bHLH)/Panc1-Ptf1a-ChIP-Seq(GSE47459)/Homer(1.000)	1.2
PU.1(ETS)/ThioMac-PU.1-ChIP-Seq(GSE21512)/Homer(1.000)	3.5
RARg(NR)/ES-RARg-ChIP-Seq(GSE30538)/Homer(1.000)	2.1
Rbpj1(?)/Panc1-Rbpj1-ChIP-Seq(GSE47459)/Homer(1.000)	6.1
REST-NRSF(Zf)/Jurkat-NRSF-ChIP-Seq/Homer(1.000)	2.3
Rfx1(HTH)/NPC-H3K4me1-ChIP-Seq(GSE16256)/Homer(1.000)	3.3
Rfx2(HTH)/LoVo-RFX2-ChIP-Seq(GSE49402)/Homer(1.000)	3.3
RFX(HTH)/K562-RFX3-ChIP-Seq(SRA012198)/Homer(1.000)	3.3
Rfx5(HTH)/GM12878-Rfx5-ChIP-Seq(GSE31477)/Homer(1.000)	3.3
Rfx6(HTH)/Min6b1-Rfx6.HA-ChIP-Seq(GSE62844)/Homer(1.000)	3.3
Ronin(THAP)/ES-Thap11-ChIP-Seq(GSE51522)/Homer(1.000)	2.9
RORa(NR)/Liver-Rora-ChIP-Seq(GSE101115)/Homer(1.000)	2.1
RORg(NR)/Liver-Rorc-ChIP-Seq(GSE101115)/Homer(1.000)	2.1
RORgt(NR)/EL4-RORgt.Flag-ChIP-Seq(GSE56019)/Homer(1.000)	2.1
RUNX(Runt)/HPC7-Runx1-ChIP-Seq(GSE22178)/Homer(1.000)	6.4
RUNX1(Runt)/Jurkat-RUNX1-ChIP-Seq(GSE29180)/Homer(1.000)	6.4
RUNX2(Runt)/PCa-RUNX2-ChIP-Seq(GSE33889)/Homer(1.000)	6.4
RUNX-AML(Runt)/CD4+-PolII-ChIP-Seq(Barski_et_al.)/Homer(1.000)	6.4
SCL(bHLH)/HPC7-Scl-ChIP-Seq(GSE13511)/Homer(1.000)	1.2
Six1(Homeobox)/Myoblast-Six1-ChIP-Chip(GSE20150)/Homer(1.000)	3.1
Six2(Homeobox)/NephronProgenitor-Six2-ChIP-Seq(GSE39837)/Homer(1.000)	3.1
Six4(Homeobox)/MCF7-SIX4-ChIP-Seq(Encode)/Homer(1.000)	3.1
Smad2(MAD)/ES-SMAD2-ChIP-Seq(GSE29422)/Homer(1.000)	7.1
Smad3(MAD)/NPC-Smad3-ChIP-Seq(GSE36673)/Homer(1.000)	7.1
Smad4(MAD)/ESC-SMAD4-ChIP-Seq(GSE29422)/Homer(1.000)	7.1
Snail1(Zf)/LS174T-SNAIL1.HA-ChIP-Seq(GSE127183)/Homer(1.000)	2.3
Slug(Zf)/Mesoderm-Snai2-ChIP-Seq(GSE61475)/Homer(1.000)	2.3
Sox10(HMG)/SciaticNerve-Sox3-ChIP-Seq(GSE35132)/Homer(1.000)	4.1
Sox15(HMG)/CPA-Sox15-ChIP-Seq(GSE62909)/Homer(1.000)	4.1
Sox17(HMG)/Endoderm-Sox17-ChIP-Seq(GSE61475)/Homer(1.000)	4.1
Sox2(HMG)/mES-Sox2-ChIP-Seq(GSE11431)/Homer(1.000)	4.1
Sox3(HMG)/NPC-Sox3-ChIP-Seq(GSE33059)/Homer(1.000)	4.1
Sox4(HMG)/proB-Sox4-ChIP-Seq(GSE50066)/Homer(1.000)	4.1
Sox6(HMG)/Myotubes-Sox6-ChIP-Seq(GSE32627)/Homer(1.000)	4.1
Sox7(HMG)/ESC-Sox7-ChIP-Seq(GSE133899)/Homer(1.000)	4.1
Sox9(HMG)/Limb-SOX9-ChIP-Seq(GSE73225)/Homer(1.000)	4.1
Sp1(Zf)/Promoter/Homer(1.000)	2.3
Sp2(Zf)/HEK293-Sp2.eGFP-ChIP-Seq(Encode)/Homer(1.000)	2.3
Sp5(Zf)/mES-Sp5.Flag-ChIP-Seq(GSE72989)/Homer(1.000)	2.3
SPDEF(ETS)/VCaP-SPDEF-ChIP-Seq(SRA014231)/Homer(1.000)	3.5
SpiB(ETS)/OCILY3-SPIB-ChIP-Seq(GSE56857)/Homer(1.000)	3.5
Srebp1a(bHLH)/HepG2-Srebp1a-ChIP-Seq(GSE31477)/Homer(1.000)	1.2
Srebp2(bHLH)/HepG2-Srebp2-ChIP-Seq(GSE31477)/Homer(1.000)	1.2
CArG(MADS)/PUER-Srf-ChIP-Seq(Sullivan_et_al.)/Homer(1.000)	5.1
ZNF143|STAF(Zf)/CUTLL-ZNF143-ChIP-Seq(GSE29600)/Homer(1.000)	2.3
STAT1(Stat)/HelaS3-STAT1-ChIP-Seq(GSE12782)/Homer(1.000)	6.2
Stat3+il21(Stat)/CD4-Stat3-ChIP-Seq(GSE19198)/Homer(1.000)	6.2
Stat3(Stat)/mES-Stat3-ChIP-Seq(GSE11431)/Homer(1.000)	6.2
STAT4(Stat)/CD4-Stat4-ChIP-Seq(GSE22104)/Homer(1.000)	6.2
STAT5(Stat)/mCD4+-Stat5-ChIP-Seq(GSE12346)/Homer(1.000)	6.2
STAT6(Stat)/Macrophage-Stat6-ChIP-Seq(GSE38377)/Homer(1.000)	6.2
STAT6(Stat)/CD4-Stat6-ChIP-Seq(GSE22104)/Homer(1.000)	6.2
T1ISRE(IRF)/ThioMac-Ifnb-Expression/Homer(1.000)	3.5
TATA-Box(TBP)/Promoter/Homer(1.000)	8.1
Tbx20(T-box)/Heart-Tbx20-ChIP-Seq(GSE29636)/Homer(1.000)	6.5
Tbx5(T-box)/HL1-Tbx5.biotin-ChIP-Seq(GSE21529)/Homer(1.000)	6.5
Tbx6(T-box)/ESC-Tbx6-ChIP-Seq(GSE93524)/Homer(1.000)	6.5
Tcf12(bHLH)/GM12878-Tcf12-ChIP-Seq(GSE32465)/Homer(1.000)	1.2
Tcf21(bHLH)/ArterySmoothMuscle-Tcf21-ChIP-Seq(GSE61369)/Homer(1.000)	1.2
Tcf3(HMG)/mES-Tcf3-ChIP-Seq(GSE11724)/Homer(1.000)	4.1
TCF4(bHLH)/SHSY5Y-TCF4-ChIP-Seq(GSE96915)/Homer(1.000)	1.2
TCFL2(HMG)/K562-TCF7L2-ChIP-Seq(GSE29196)/Homer(1.000)	4.1
Tcf7(HMG)/GM12878-TCF7-ChIP-Seq(Encode)/Homer(1.000)	4.1
Tcfcp2l1(CP2)/mES-Tcfcp2l1-ChIP-Seq(GSE11431)/Homer(1.000)	6.7
TEAD1(TEAD)/HepG2-TEAD1-ChIP-Seq(Encode)/Homer(1.000)	3.6
TEAD2(TEA)/Py2T-Tead2-ChIP-Seq(GSE55709)/Homer(1.000)	3.6
TEAD3(TEA)/HepG2-TEAD3-ChIP-Seq(Encode)/Homer(1.000)	3.6
TEAD4(TEA)/Tropoblast-Tead4-ChIP-Seq(GSE37350)/Homer(1.000)	3.6
TEAD(TEA)/Fibroblast-PU.1-ChIP-Seq(Unpublished)/Homer(1.000)	3.6
TFE3(bHLH)/MEF-TFE3-ChIP-Seq(GSE75757)/Homer(1.000)	1.2
Tgif1(Homeobox)/mES-Tgif1-ChIP-Seq(GSE55404)/Homer(1.000)	3.1
Tgif2(Homeobox)/mES-Tgif2-ChIP-Seq(GSE55404)/Homer(1.000)	3.1
THRb(NR)/HepG2-THRb.Flag-ChIP-Seq(Encode)/Homer(1.000)	2.1
Tlx?(NR)/NPC-H3K4me1-ChIP-Seq(GSE16256)/Homer(1.000)	2.1
THRa(NR)/C17.2-THRa-ChIP-Seq(GSE38347)/Homer(1.000)	2.1
THRb(NR)/Liver-NR1A2-ChIP-Seq(GSE52613)/Homer(1.000)	2.1
TRPS1(Zf)/MCF7-TRPS1-ChIP-Seq(GSE107013)/Homer(1.000)	2.2
Twist(bHLH)/HMLE-TWIST1-ChIP-Seq(Chang_et_al)/Homer(1.000)	1.2
USF1(bHLH)/GM12878-Usf1-ChIP-Seq(GSE32465)/Homer(1.000)	1.2
Usf2(bHLH)/C2C12-Usf2-ChIP-Seq(GSE36030)/Homer(1.000)	1.2
WT1(Zf)/Kidney-WT1-ChIP-Seq(GSE90016)/Homer(1.000)	2.3
X-box(HTH)/NPC-H3K4me1-ChIP-Seq(GSE16256)/Homer(1.000)	3.3
YY1(Zf)/Promoter/Homer(1.000)	2.3
Zac1(Zf)/Neuro2A-Plagl1-ChIP-Seq(GSE75942)/Homer(1.000)	2.3
ZBTB12(Zf)/HEK293-ZBTB12.GFP-ChIP-Seq(GSE58341)/Homer(1.000)	2.3
ZBTB18(Zf)/HEK293-ZBTB18.GFP-ChIP-Seq(GSE58341)/Homer(1.000)	2.3
ZBTB33(Zf)/GM12878-ZBTB33-ChIP-Seq(GSE32465)/Homer(1.000)	2.3
ZEB1(Zf)/PDAC-ZEB1-ChIP-Seq(GSE64557)/Homer(1.000)	3.1
ZEB2(Zf)/SNU398-ZEB2-ChIP-Seq(GSE103048)/Homer(1.000)	3.1
Zfp281(Zf)/ES-Zfp281-ChIP-Seq(GSE81042)/Homer(1.000)	2.3
ZFP3(Zf)/HEK293-ZFP3.GFP-ChIP-Seq(GSE58341)/Homer(1.000)	2.3
Zfp57(Zf)/H1-ZFP57.HA-ChIP-Seq(GSE115387)/Homer(1.000)	2.3
ZFX(Zf)/mES-Zfx-ChIP-Seq(GSE11431)/Homer(1.000)	2.3
Zic2(Zf)/ESC-Zic2-ChIP-Seq(SRP197560)/Homer(1.000)	2.3
Zic3(Zf)/mES-Zic3-ChIP-Seq(GSE37889)/Homer(1.000)	2.3
Zic(Zf)/Cerebellum-ZIC1.2-ChIP-Seq(GSE60731)/Homer(1.000)	2.3
ZKSCAN1(Zf)/HepG2-ZKSCAN1-ChIP-Seq(Encode)/Homer(1.000)	2.3
ZNF136(Zf)/HEK293-ZNF136.GFP-ChIP-Seq(GSE58341)/Homer(1.000)	2.3
ZNF165(Zf)/WHIM12-ZNF165-ChIP-Seq(GSE65937)/Homer(1.000)	2.3
ZNF16(Zf)/HEK293-ZNF16.GFP-ChIP-Seq(GSE58341)/Homer(1.000)	2.3
ZNF189(Zf)/HEK293-ZNF189.GFP-ChIP-Seq(GSE58341)/Homer(1.000)	2.3
Znf263(Zf)/K562-Znf263-ChIP-Seq(GSE31477)/Homer(1.000)	2.3
ZNF264(Zf)/HEK293-ZNF264.GFP-ChIP-Seq(GSE58341)/Homer(1.000)	2.3
ZNF317(Zf)/HEK293-ZNF317.GFP-ChIP-Seq(GSE58341)/Homer(1.000)	2.3
ZNF322(Zf)/HEK293-ZNF322.GFP-ChIP-Seq(GSE58341)/Homer(1.000)	2.3
ZNF341(Zf)/EBV-ZNF341-ChIP-Seq(GSE113194)/Homer(1.000)	2.3
ZNF382(Zf)/HEK293-ZNF382.GFP-ChIP-Seq(GSE58341)/Homer(1.000)	2.3
ZNF415(Zf)/HEK293-ZNF415.GFP-ChIP-Seq(GSE58341)/Homer(1.000)	2.3
ZNF416(Zf)/HEK293-ZNF416.GFP-ChIP-Seq(GSE58341)/Homer(1.000)	2.3
ZNF41(Zf)/HEK293-ZNF41.GFP-ChIP-Seq(GSE58341)/Homer(1.000)	2.3
ZNF467(Zf)/HEK293-ZNF467.GFP-ChIP-Seq(GSE58341)/Homer(1.000)	2.3
ZNF519(Zf)/HEK293-ZNF519.GFP-ChIP-Seq(GSE58341)/Homer(1.000)	2.3
ZNF528(Zf)/HEK293-ZNF528.GFP-ChIP-Seq(GSE58341)/Homer(1.000)	2.3
ZNF652/HepG2-ZNF652.Flag-ChIP-Seq(Encode)/Homer(1.000)	2.3
ZNF669(Zf)/HEK293-ZNF669.GFP-ChIP-Seq(GSE58341)/Homer(1.000)	2.3
ZNF675(Zf)/HEK293-ZNF675.GFP-ChIP-Seq(GSE58341)/Homer(1.000)	2.3
ZNF692(Zf)/HEK293-ZNF692.GFP-ChIP-Seq(GSE58341)/Homer(1.000)	2.3
ZNF711(Zf)/SHSY5Y-ZNF711-ChIP-Seq(GSE20673)/Homer(1.000)	2.3
ZNF768(Zf)/Rajj-ZNF768-ChIP-Seq(GSE111879)/Homer(1.000)	2.3
ZNF7(Zf)/HepG2-ZNF7.Flag-ChIP-Seq(Encode)/Homer(1.000)	2.3
ZSCAN22(Zf)/HEK293-ZSCAN22.GFP-ChIP-Seq(GSE58341)/Homer(1.000)	2.3

### Sheet: Jaspar Motif - DBD-class
TFClassName	TFClassNumber
Basic leucine zipper factors (bZIP)	1.1
Basic helix-loop-helix factors (bHLH)	1.2
Basic helix-span-helix factors (bHSH)	1.3
Nuclear receptors with C4 zinc fingers	2.1
Other C4 zinc finger-type factors	2.2
C2H2 zinc finger factors	2.3
C2H2	2.3
C6 zinc cluster factors	2.4
DM-type intertwined zinc finger factors	2.5
CXXC zinc finger factors	2.6
C2HC zinc finger factors	2.7
C2HC	2.7
C3H zinc finger factors	2.8
C2CH THAP-type zinc finger factors	2.9
Homeo domain factors	3.1
Paired box factors	3.2
Fork head / winged helix factors	3.3
Fork head/winged helix factors	3.3
Heat shock factors	3.4
Tryptophan cluster factors	3.5
TEA domain factors	3.6
ARID domain factors	3.7
ARID	3.7
High-mobility group (HMG) domain factors	4.1
Heteromeric CCAAT-binding factors	4.2
MADS box factors	5.1
E2-related factors	5.2
SAND domain factors	5.3
Rel homology region (RHR) factors	6.1
STAT domain factors	6.2
p53 domain factors	6.3
Runt domain factors	6.4
T-Box factors	6.5
NDT80 domain factors	6.6
Grainyhead domain factors	6.7
SMAD/NF-1 DNA-binding domain factors	7.1
GCM domain factors	7.2
TATA-binding proteins	8.1
A.T hook factors	8.2
Cold-shock domain factors	9.1
