## Supplementary Table A2 for "DNA-binding domain-aware classification enables systematic annotation of the regulatory genome"

### Sheet: Index
Index
Sheet 2	DNABERT hyperparameter comparison including F1, Average Precision (AP), Recall, Precision
Sheet 3	Global model comparison across all DBD-classes
Sheet 4	Individual accuracies per TF for all models including TFBS sequence count in the test set

### Sheet: DNABERT Hyperparameter Comparis
k	params	f1_macro	f1_micro	AP_macro	AP_micro	precision_macro	precision_micro	recall_macro	recall_micro	best_thresholds
3.0	ep60	0.7587384160015236	0.8718285695898332	0.8209360519285205	0.9364255627501208	0.7703329081304604	0.8769081390462996	0.7545431500268099	0.8668075089438962	[0.39970446, 0.45929295, 0.6182527, 0.31275222, 0.526098, 0.4372203, 0.015743114, 0.47391567, 0.33215442, 0.6148181, 0.37141627, 0.41643608, 0.72343904, 0.50420946, 0.2762405, 0.3696901, 0.46467486, 0.37333322, 0.26989362, 0.59479374, 0.3125301, 0.6525058, 0.4603961]
4.0	ep60	0.7804751217691406	0.8729925131954368	0.82263485937993	0.9374356176885399	0.7862013620542577	0.8763530443143577	0.7758722569980212	0.869657656727258	[0.46433, 0.4621896, 0.31697062, 0.3009105, 0.5508491, 0.41913193, 0.020340526, 0.48731467, 0.33065182, 0.6380365, 0.404151, 0.45183313, 0.5123484, 0.65989226, 0.5508894, 0.41830498, 0.4203458, 0.50401926, 0.26000035, 0.49060857, 0.39673504, 0.74659026, 0.52801394]
5.0	ep60	0.6981771876746952	0.8700986044213627	0.8181161226717192	0.9362099498831011	0.7395048112835801	0.8784258094039583	0.6929930908492355	0.8619277955077899	[0.33907643, 0.45498145, 0.6514629, 0.2863375, 0.5588228, 0.43980893, 0.022267392, 0.45221865, 0.60211974, 0.635911, 0.42223772, 0.49626434, 0.710113, 0.61296713, 0.051992252, 0.95029503, 0.3884326, 0.4775786, 0.26914725, 0.60813326, 0.4432522, 0.7463434, 0.5151288]
6.0	ep60	0.782141749148928	0.8732681893021298	0.8199186012709425	0.9369861422630764	0.8197539773037725	0.8779166529581472	0.7779972428706519	0.8686686924904948	[0.40894362, 0.4638809, 0.30239105, 0.3177339, 0.61988574, 0.40890956, 0.02201207, 0.47450855, 0.25412047, 0.60889477, 0.19236755, 0.4992916, 0.66005313, 0.6566978, 0.10887863, 0.40116343, 0.38727266, 0.6211841, 0.3263664, 0.54197854, 0.50373393, 0.7602943, 0.39117724]

### Sheet: Model Comparison
	accuracy	f1_macro
TFClassPredict	0.873122	0.780824
Baseline	0.108847	0.0432282
Homer	0.292932	0.292932
NN	0.846674	0.745549
OHNN	0.81313	0.615159
DanQ	0.869179	0.775329

### Sheet: TF-wise Model Comparison
TF	NumberSequencesInTestSet	DBD-Class	Classifier	Accuracy
TCF7L2	3475	4.1	DNABERT	0.738417
PHOX2B	16469	3.1	DNABERT	0.870362
CTCF	51358	2.3	DNABERT	0.810059
HOXB13	14549	3.1	DNABERT	0.949481
MNT	2075	1.2	DNABERT	0.974458
FOXO1	3573	3.3	DNABERT	0.827316
ISL1	2309	3.1	DNABERT	0.919446
IRF4	3159	3.5	DNABERT	0.643875
CEBPB	28309	1.1	DNABERT	0.994949
ZNF263	8595	2.3	DNABERT	0.968354
CDX2	34309	3.1	DNABERT	0.991868
MAX	7675	1.2	DNABERT	0.961564
AR	41874	2.1	DNABERT	0.705808
KLF9	2417	2.3	DNABERT	0.841125
TBX21	2938	6.5	DNABERT	0.844112
FLI1	8948	3.5	DNABERT	0.983907
SPI1	39894	3.5	DNABERT	0.820675
TCF7	623	4.1	DNABERT	0.656501
MAFB	2637	1.1	DNABERT	0.76716
GATA2	9537	2.2	DNABERT	0.893258
TAL1	1330	1.2	DNABERT	0.341353
SNAI2	4729	2.3	DNABERT	0.22288
FOXA1	78077	3.3	DNABERT	0.980314
FOXA2	40053	3.3	DNABERT	0.963149
MYCN	20251	1.2	DNABERT	0.929041
BHLHE40	1148	1.2	DNABERT	0.912892
OTX2	32181	3.1	DNABERT	0.980268
SOX2	21032	4.1	DNABERT	0.9128
CEBPA	5300	1.1	DNABERT	0.78717
GATA3	18736	2.2	DNABERT	0.910013
PPARG	3468	2.1	DNABERT	0.41955
POU5F1	9291	3.1	DNABERT	0.725326
SIX2	5767	3.1	DNABERT	0.707994
DUX4	20502	3.1	DNABERT	0.987757
JUNB	896	1.1	DNABERT	0.815848
KLF5	2578	2.3	DNABERT	0.927075
MEF2B	2930	5.1	DNABERT	0.77099
TFAP2A	822	1.3	DNABERT	0.481752
ZNF143	3580	2.3	DNABERT	0.650838
RXRA	12839	2.1	DNABERT	0.711426
ESR2	686	2.1	DNABERT	0.38484
REST	7747	2.3	DNABERT	0.530012
PDX1	4745	3.1	DNABERT	0.917808
ONECUT2	37523	3.1	DNABERT	0.982357
TFAP2C	3742	1.3	DNABERT	0.536879
TP63	5220	6.3	DNABERT	0.65977
HOXA9	4428	3.1	DNABERT	0.983062
GABPA	14161	3.5	DNABERT	0.893581
USF1	2810	1.2	DNABERT	0.918149
NR3C1	14582	2.1	DNABERT	0.787821
RUNX1	11972	6.4	DNABERT	0.846726
IRF2	370	3.5	DNABERT	0.264865
JUN	4638	1.1	DNABERT	0.550884
GRHL2	6820	6.7	DNABERT	0.905132
ESR1	45532	2.1	DNABERT	0.719252
TEAD4	3913	3.6	DNABERT	0.927421
HIF1A	1558	1.2	DNABERT	0.345956
FOXP1	2029	3.3	DNABERT	0.885658
GLIS3	1979	2.3	DNABERT	0.619505
MYB	2615	3.5	DNABERT	0.577438
GATA1	11036	2.2	DNABERT	0.901323
MAFF	1465	1.1	DNABERT	0.515358
OSR2	1328	2.3	DNABERT	0.806476
TCF4	41766	1.2	DNABERT	0.949073
MAFK	6564	1.1	DNABERT	0.808196
EOMES	2801	6.5	DNABERT	0.809354
WT1	16824	2.3	DNABERT	0.898359
TEAD1	6974	3.6	DNABERT	0.970605
GATA4	11888	2.2	DNABERT	0.9518
ATF4	2353	1.1	DNABERT	0.926902
PBX2	4819	3.1	DNABERT	0.790205
RBPJ	1440	6.1	DNABERT	0.756944
NEUROD1	2722	1.2	DNABERT	0.835783
MYC	5183	1.2	DNABERT	0.727571
FOS	743	1.1	DNABERT	0.76716
CUX1	461	3.1	DNABERT	0.800434
KLF4	4936	2.3	DNABERT	0.881078
STAT1	713	6.2	DNABERT	0.423562
SCRT1	9042	2.3	DNABERT	0.77516
ARNT	3485	1.2	DNABERT	0.85911
SP1	6434	2.3	DNABERT	0.845819
EGR3	4474	2.3	DNABERT	0.895843
GATA6	12422	2.2	DNABERT	0.975366
RUNX3	3204	6.4	DNABERT	0.925094
IRF1	694	3.5	DNABERT	0.208934
PAX5	2821	3.2	DNABERT	0.634527
RELA	12847	6.1	DNABERT	0.897641
TWIST1	1178	1.2	DNABERT	0.926995
PKNOX1	3506	3.1	DNABERT	0.741301
MYOD1	3908	1.2	DNABERT	0.906858
HNF4A	5070	2.1	DNABERT	0.843787
NFIA	702	7.1	DNABERT	0.858974
RFX5	511	3.3	DNABERT	0.311155
ASCL1	3157	1.2	DNABERT	0.833703
CTCFL	754	2.3	DNABERT	0.714854
TCF12	2153	1.2	DNABERT	0.840223
CREB1	5125	1.1	DNABERT	0.820488
NR2F1	1421	2.1	DNABERT	0.75088
ELF1	3131	3.5	DNABERT	0.949537
RUNX2	3401	6.4	DNABERT	0.942958
TCF3	2745	1.2	DNABERT	0.901639
GFI1B	481	2.3	DNABERT	0.806653
YY1	8066	2.3	DNABERT	0.86003
TBX5	3101	6.5	DNABERT	0.745243
ERG	7484	3.5	DNABERT	0.972875
ETS1	2613	3.5	DNABERT	0.986605
TP53	3834	6.3	DNABERT	0.523474
GLIS1	3456	2.3	DNABERT	0.685764
TEAD3	2012	3.6	DNABERT	0.737575
JUND	1943	1.1	DNABERT	0.6737
STAT5B	1065	6.2	DNABERT	0.615023
HMBOX1	2037	3.1	DNABERT	0.809033
NFIL3	552	1.1	DNABERT	0.78442
ATF2	3509	1.1	DNABERT	0.982901
ATF7	942	1.1	DNABERT	0.555202
KLF16	142	2.3	DNABERT	0.28169
MITF	3546	1.2	DNABERT	0.641568
GLIS2	361	2.3	DNABERT	0.592798
MEIS2	1253	3.1	DNABERT	0.492418
E2F1	2013	3.3	DNABERT	0.805763
BATF3	426	1.1	DNABERT	0.866197
FOXK2	839	3.3	DNABERT	0.775924
T	1911	6.5	DNABERT	0.192046
ELF3	2985	3.5	DNABERT	0.778894
EBF1	6075	6.1	DNABERT	0.714733
HAND2	3768	1.2	DNABERT	0.950106
VDR	1610	2.1	DNABERT	0.692547
ONECUT1	4469	3.1	DNABERT	0.989259
EBF3	1853	6.1	DNABERT	0.684835
RELB	1480	6.1	DNABERT	0.734459
EGR1	1729	2.3	DNABERT	0.909196
TFAP4	2197	1.2	DNABERT	0.935366
MEIS1	1884	3.1	DNABERT	0.660297
BCL6	2222	2.3	DNABERT	0.675068
KLF11	698	2.3	DNABERT	0.730659
NEUROG2	479	1.2	DNABERT	0.949896
LHX2	866	3.1	DNABERT	0.915704
ETV5	819	3.5	DNABERT	0.797314
ESRRA	1044	2.1	DNABERT	0.970307
SP4	162	2.3	DNABERT	0.709877
PLAG1	1561	2.3	DNABERT	0.502242
NFYB	766	4.2	DNABERT	0.912533
HNF1B	880	3.1	DNABERT	0.592045
MEF2A	1040	5.1	DNABERT	0.604808
REL	305	6.1	DNABERT	0.796721
RARA	675	2.1	DNABERT	0.367407
HSF1	1658	3.4	DNABERT	0.796743
SOX17	947	4.1	DNABERT	0.732841
E2F6	2928	3.3	DNABERT	0.645492
NFE2	981	1.1	DNABERT	0.7421
ETV1	1127	3.5	DNABERT	0.977817
EHF	418	3.5	DNABERT	0.770335
NR2F2	2465	2.1	DNABERT	0.799189
KLF1	694	2.3	DNABERT	0.955331
NFE2L2	1340	1.1	DNABERT	0.544776
HNF1A	1046	3.1	DNABERT	0.74761
SMAD3	934	7.1	DNABERT	0.301927
SP2	513	2.3	DNABERT	0.356725
THAP11	439	2.9	DNABERT	0.022779
EGR2	3440	2.3	DNABERT	0.919477
RFX1	1344	3.3	DNABERT	0.90253
USF2	1428	1.2	DNABERT	0.651261
NR5A2	617	2.1	DNABERT	0.755267
HLF	1326	1.1	DNABERT	0.951735
STAT3	4531	6.2	DNABERT	0.942838
PRDM1	3215	2.3	DNABERT	0.888025
PBX3	925	3.1	DNABERT	0.235676
CREM	481	1.1	DNABERT	0.449064
SOX13	1236	4.1	DNABERT	0.86246
BACH1	187	1.1	DNABERT	0.352941
HNF4G	347	2.1	DNABERT	0.680115
MYF5	321	1.2	DNABERT	0.850467
NFIC	2394	7.1	DNABERT	0.916876
NFKB1	1877	6.1	DNABERT	0.64731
ERF	67	3.5	DNABERT	0.985075
CEBPG	260	1.1	DNABERT	0.961538
NR4A1	890	2.1	DNABERT	0.923596
MYBL2	155	3.5	DNABERT	0.174194
NFKB2	1565	6.1	DNABERT	0.543131
PAX6	345	3.2	DNABERT	0.182609
ATF3	1143	1.1	DNABERT	0.825022
SRF	1695	5.1	DNABERT	0.683776
TP73	369	6.3	DNABERT	0.777778
NR2C2	156	2.1	DNABERT	0.442308
SMAD2	206	7.1	DNABERT	0.150485
MECOM	303	2.3	DNABERT	0.227723
LHX9	702	3.1	DNABERT	0.965812
SPIB	456	3.5	DNABERT	0.462719
MEF2C	81	5.1	DNABERT	0.135802
MYOG	326	1.2	DNABERT	0.855828
BATF	1365	1.1	DNABERT	0.819048
SOX4	316	4.1	DNABERT	0.946203
SPDEF	186	3.5	DNABERT	0.784946
RXRB	348	2.1	DNABERT	0.623563
FOSL2	543	1.1	DNABERT	0.858195
RFX3	177	3.3	DNABERT	0.293785
FOSL1	188	1.1	DNABERT	0.941489
POU2F1	133	3.1	DNABERT	0.278195
PRDM4	141	2.3	DNABERT	0.468085
THRB	187	2.1	DNABERT	0.497326
TCF7L1	30	4.1	DNABERT	0.366667
GFI1	358	2.3	DNABERT	0.810056
MAF	300	1.1	DNABERT	0.333333
ELF4	208	3.5	DNABERT	0.903846
CEBPD	63	1.1	DNABERT	0.793651
NR2F6	223	2.1	DNABERT	0.654709
KLF12	32	2.3	DNABERT	0.9375
NKX2-5	396	3.1	DNABERT	0.310606
MXI1	389	1.2	DNABERT	0.917738
TFEB	109	1.2	DNABERT	0.752294
NR2C1	72	2.1	DNABERT	0.722222
SCRT2	358	2.3	DNABERT	0.863128
ELK1	41	3.5	DNABERT	0.902439
ETV6	414	3.5	DNABERT	0.876812
NFIB	320	7.1	DNABERT	0.71875
ZFX	217	2.3	DNABERT	0.221198
STAT2	20	6.2	DNABERT	0
BACH2	274	1.1	DNABERT	0.164234
SOX10	181	4.1	DNABERT	0.867403
MEF2D	203	5.1	DNABERT	0.753695
SMAD4	172	7.1	DNABERT	0.27907
HIC1	68	2.3	DNABERT	0.397059
KLF15	155	2.3	DNABERT	0.890323
LEF1	175	4.1	DNABERT	0.177143
TFE3	197	1.2	DNABERT	0.588832
ELK4	33	3.5	DNABERT	0.848485
NFYC	309	4.2	DNABERT	0.822006
XBP1	11	1.1	DNABERT	0.272727
FOXA3	176	3.3	DNABERT	0.954545
ZNF740	99	2.3	DNABERT	0.979798
STAT5A	84	6.2	DNABERT	0.440476
POU2F2	182	3.1	DNABERT	0.620879
NR1H2	96	2.1	DNABERT	0.15625
STAT4	187	6.2	DNABERT	0.406417
RARG	29	2.1	DNABERT	0.37931
IRF3	112	3.5	DNABERT	0.0446429
MGA	101	6.5	DNABERT	0.019802
MLX	91	1.2	DNABERT	0.538462
NKX3-1	52	3.1	DNABERT	0.25
BHLHE22	89	1.2	DNABERT	1
FOXK1	9	3.3	DNABERT	0
E2F4	78	3.3	DNABERT	0.384615
SOX6	212	4.1	DNABERT	0.160377
SIX1	71	3.1	DNABERT	0.211268
E2F8	6	3.3	DNABERT	0.166667
STAT6	76	6.2	DNABERT	0
ETV4	50	3.5	DNABERT	0.96
YY2	60	2.3	DNABERT	0.85
BCL6B	79	2.3	DNABERT	0.291139
NFYA	32	4.2	DNABERT	0.65625
TFDP1	13	3.3	DNABERT	0.153846
NR1H3	24	2.1	DNABERT	0.333333
SP3	32	2.3	DNABERT	0.625
ARNTL	2	1.2	DNABERT	0.5
SREBF1	10	1.2	DNABERT	0.5
NR1H4	16	2.1	DNABERT	0.75
HSF2	4	3.4	DNABERT	1
FOXJ2	7	3.3	DNABERT	0.142857
NR5A1	9	2.1	DNABERT	0.444444
PBX1	1	3.1	DNABERT	0
HINFP	1	2.3	DNABERT	1
OCT4	1	3.1	DNABERT	1
TCF7L2	3475	4.1	DanQ	0.706763
PHOX2B	16469	3.1	DanQ	0.857308
CTCF	51358	2.3	DanQ	0.820223
HOXB13	14549	3.1	DanQ	0.949756
MNT	2075	1.2	DanQ	0.975904
FOXO1	3573	3.3	DanQ	0.799608
ISL1	2309	3.1	DanQ	0.902988
IRF4	3159	3.5	DanQ	0.614752
CEBPB	28309	1.1	DanQ	0.992794
ZNF263	8595	2.3	DanQ	0.966841
CDX2	34309	3.1	DanQ	0.990702
MAX	7675	1.2	DanQ	0.963648
AR	41874	2.1	DanQ	0.721856
KLF9	2417	2.3	DanQ	0.873397
TBX21	2938	6.5	DanQ	0.817223
FLI1	8948	3.5	DanQ	0.97899
SPI1	39894	3.5	DanQ	0.83218
TCF7	623	4.1	DanQ	0.581059
MAFB	2637	1.1	DanQ	0.717482
GATA2	9537	2.2	DanQ	0.893258
TAL1	1330	1.2	DanQ	0.330075
SNAI2	4729	2.3	DanQ	0.273419
FOXA1	78077	3.3	DanQ	0.978931
FOXA2	40053	3.3	DanQ	0.965171
MYCN	20251	1.2	DanQ	0.95062
BHLHE40	1148	1.2	DanQ	0.913763
OTX2	32181	3.1	DanQ	0.98235
SOX2	21032	4.1	DanQ	0.918505
CEBPA	5300	1.1	DanQ	0.732075
GATA3	18736	2.2	DanQ	0.895282
PPARG	3468	2.1	DanQ	0.404556
POU5F1	9291	3.1	DanQ	0.667635
SIX2	5767	3.1	DanQ	0.690307
DUX4	20502	3.1	DanQ	0.985953
JUNB	896	1.1	DanQ	0.801339
KLF5	2578	2.3	DanQ	0.912335
MEF2B	2930	5.1	DanQ	0.734812
TFAP2A	822	1.3	DanQ	0.479319
ZNF143	3580	2.3	DanQ	0.636034
RXRA	12839	2.1	DanQ	0.645455
ESR2	686	2.1	DanQ	0.38484
REST	7747	2.3	DanQ	0.535691
PDX1	4745	3.1	DanQ	0.888725
ONECUT2	37523	3.1	DanQ	0.981265
TFAP2C	3742	1.3	DanQ	0.514431
TP63	5220	6.3	DanQ	0.64387
HOXA9	4428	3.1	DanQ	0.978546
GABPA	14161	3.5	DanQ	0.874868
USF1	2810	1.2	DanQ	0.937722
NR3C1	14582	2.1	DanQ	0.798724
RUNX1	11972	6.4	DanQ	0.845974
IRF2	370	3.5	DanQ	0.202703
JUN	4638	1.1	DanQ	0.470893
GRHL2	6820	6.7	DanQ	0.899707
ESR1	45532	2.1	DanQ	0.7312
TEAD4	3913	3.6	DanQ	0.926655
HIF1A	1558	1.2	DanQ	0.195764
FOXP1	2029	3.3	DanQ	0.848201
GLIS3	1979	2.3	DanQ	0.605356
MYB	2615	3.5	DanQ	0.552581
GATA1	11036	2.2	DanQ	0.902773
MAFF	1465	1.1	DanQ	0.393174
OSR2	1328	2.3	DanQ	0.753765
TCF4	41766	1.2	DanQ	0.958028
MAFK	6564	1.1	DanQ	0.798141
EOMES	2801	6.5	DanQ	0.799357
WT1	16824	2.3	DanQ	0.899073
TEAD1	6974	3.6	DanQ	0.979495
GATA4	11888	2.2	DanQ	0.939519
ATF4	2353	1.1	DanQ	0.937102
PBX2	4819	3.1	DanQ	0.745798
RBPJ	1440	6.1	DanQ	0.729167
NEUROD1	2722	1.2	DanQ	0.832476
MYC	5183	1.2	DanQ	0.737218
FOS	743	1.1	DanQ	0.745626
CUX1	461	3.1	DanQ	0.724512
KLF4	4936	2.3	DanQ	0.88128
STAT1	713	6.2	DanQ	0.419355
SCRT1	9042	2.3	DanQ	0.788653
ARNT	3485	1.2	DanQ	0.809756
SP1	6434	2.3	DanQ	0.849394
EGR3	4474	2.3	DanQ	0.910148
GATA6	12422	2.2	DanQ	0.978828
RUNX3	3204	6.4	DanQ	0.914794
IRF1	694	3.5	DanQ	0.180115
PAX5	2821	3.2	DanQ	0.602978
RELA	12847	6.1	DanQ	0.879972
TWIST1	1178	1.2	DanQ	0.941426
PKNOX1	3506	3.1	DanQ	0.738163
MYOD1	3908	1.2	DanQ	0.924258
HNF4A	5070	2.1	DanQ	0.852071
NFIA	702	7.1	DanQ	0.763533
RFX5	511	3.3	DanQ	0.244618
ASCL1	3157	1.2	DanQ	0.818499
CTCFL	754	2.3	DanQ	0.704244
TCF12	2153	1.2	DanQ	0.834649
CREB1	5125	1.1	DanQ	0.831415
NR2F1	1421	2.1	DanQ	0.740324
ELF1	3131	3.5	DanQ	0.954647
RUNX2	3401	6.4	DanQ	0.935901
TCF3	2745	1.2	DanQ	0.894718
GFI1B	481	2.3	DanQ	0.686071
YY1	8066	2.3	DanQ	0.844905
TBX5	3101	6.5	DanQ	0.753628
ERG	7484	3.5	DanQ	0.960315
ETS1	2613	3.5	DanQ	0.982778
TP53	3834	6.3	DanQ	0.491132
GLIS1	3456	2.3	DanQ	0.663194
TEAD3	2012	3.6	DanQ	0.585487
JUND	1943	1.1	DanQ	0.672156
STAT5B	1065	6.2	DanQ	0.573709
HMBOX1	2037	3.1	DanQ	0.765341
NFIL3	552	1.1	DanQ	0.791667
ATF2	3509	1.1	DanQ	0.985466
ATF7	942	1.1	DanQ	0.55414
KLF16	142	2.3	DanQ	0.34507
MITF	3546	1.2	DanQ	0.648336
GLIS2	361	2.3	DanQ	0.617729
MEIS2	1253	3.1	DanQ	0.467678
E2F1	2013	3.3	DanQ	0.777447
BATF3	426	1.1	DanQ	0.86385
FOXK2	839	3.3	DanQ	0.777116
T	1911	6.5	DanQ	0.200942
ELF3	2985	3.5	DanQ	0.777889
EBF1	6075	6.1	DanQ	0.689053
HAND2	3768	1.2	DanQ	0.936571
VDR	1610	2.1	DanQ	0.667081
ONECUT1	4469	3.1	DanQ	0.990154
EBF3	1853	6.1	DanQ	0.562871
RELB	1480	6.1	DanQ	0.648649
EGR1	1729	2.3	DanQ	0.895315
TFAP4	2197	1.2	DanQ	0.937187
MEIS1	1884	3.1	DanQ	0.639597
BCL6	2222	2.3	DanQ	0.642664
KLF11	698	2.3	DanQ	0.772206
NEUROG2	479	1.2	DanQ	0.943633
LHX2	866	3.1	DanQ	0.905312
ETV5	819	3.5	DanQ	0.716728
ESRRA	1044	2.1	DanQ	0.972222
SP4	162	2.3	DanQ	0.759259
PLAG1	1561	2.3	DanQ	0.51057
NFYB	766	4.2	DanQ	0.894256
HNF1B	880	3.1	DanQ	0.546591
MEF2A	1040	5.1	DanQ	0.572115
REL	305	6.1	DanQ	0.757377
RARA	675	2.1	DanQ	0.367407
HSF1	1658	3.4	DanQ	0.770808
SOX17	947	4.1	DanQ	0.649419
E2F6	2928	3.3	DanQ	0.572746
NFE2	981	1.1	DanQ	0.657492
ETV1	1127	3.5	DanQ	0.974268
EHF	418	3.5	DanQ	0.811005
NR2F2	2465	2.1	DanQ	0.793509
KLF1	694	2.3	DanQ	0.95389
NFE2L2	1340	1.1	DanQ	0.514179
HNF1A	1046	3.1	DanQ	0.721797
SMAD3	934	7.1	DanQ	0.248394
SP2	513	2.3	DanQ	0.387914
THAP11	439	2.9	DanQ	0.00455581
EGR2	3440	2.3	DanQ	0.91657
RFX1	1344	3.3	DanQ	0.870536
USF2	1428	1.2	DanQ	0.658263
NR5A2	617	2.1	DanQ	0.777958
HLF	1326	1.1	DanQ	0.965309
STAT3	4531	6.2	DanQ	0.923637
PRDM1	3215	2.3	DanQ	0.860653
PBX3	925	3.1	DanQ	0.214054
CREM	481	1.1	DanQ	0.347193
SOX13	1236	4.1	DanQ	0.85356
BACH1	187	1.1	DanQ	0.235294
HNF4G	347	2.1	DanQ	0.708934
MYF5	321	1.2	DanQ	0.890966
NFIC	2394	7.1	DanQ	0.887636
NFKB1	1877	6.1	DanQ	0.632392
ERF	67	3.5	DanQ	1
CEBPG	260	1.1	DanQ	0.957692
NR4A1	890	2.1	DanQ	0.906742
MYBL2	155	3.5	DanQ	0.154839
NFKB2	1565	6.1	DanQ	0.529712
PAX6	345	3.2	DanQ	0.130435
ATF3	1143	1.1	DanQ	0.827647
SRF	1695	5.1	DanQ	0.699705
TP73	369	6.3	DanQ	0.785908
NR2C2	156	2.1	DanQ	0.467949
SMAD2	206	7.1	DanQ	0.0728155
MECOM	303	2.3	DanQ	0.207921
LHX9	702	3.1	DanQ	0.948718
SPIB	456	3.5	DanQ	0.401316
MEF2C	81	5.1	DanQ	0.111111
MYOG	326	1.2	DanQ	0.90184
BATF	1365	1.1	DanQ	0.777289
SOX4	316	4.1	DanQ	0.955696
SPDEF	186	3.5	DanQ	0.693548
RXRB	348	2.1	DanQ	0.658046
FOSL2	543	1.1	DanQ	0.802947
RFX3	177	3.3	DanQ	0.20339
FOSL1	188	1.1	DanQ	0.952128
POU2F1	133	3.1	DanQ	0.157895
PRDM4	141	2.3	DanQ	0.170213
THRB	187	2.1	DanQ	0.534759
TCF7L1	30	4.1	DanQ	0.333333
GFI1	358	2.3	DanQ	0.589385
MAF	300	1.1	DanQ	0.303333
ELF4	208	3.5	DanQ	0.884615
CEBPD	63	1.1	DanQ	0.666667
NR2F6	223	2.1	DanQ	0.636771
KLF12	32	2.3	DanQ	0.84375
NKX2-5	396	3.1	DanQ	0.212121
MXI1	389	1.2	DanQ	0.881748
TFEB	109	1.2	DanQ	0.770642
NR2C1	72	2.1	DanQ	0.694444
SCRT2	358	2.3	DanQ	0.877095
ELK1	41	3.5	DanQ	0.902439
ETV6	414	3.5	DanQ	0.869565
NFIB	320	7.1	DanQ	0.66875
ZFX	217	2.3	DanQ	0.230415
STAT2	20	6.2	DanQ	0
BACH2	274	1.1	DanQ	0.138686
SOX10	181	4.1	DanQ	0.790055
MEF2D	203	5.1	DanQ	0.665025
SMAD4	172	7.1	DanQ	0.186047
HIC1	68	2.3	DanQ	0.411765
KLF15	155	2.3	DanQ	0.890323
LEF1	175	4.1	DanQ	0.131429
TFE3	197	1.2	DanQ	0.563452
ELK4	33	3.5	DanQ	0.848485
NFYC	309	4.2	DanQ	0.783172
XBP1	11	1.1	DanQ	0.181818
FOXA3	176	3.3	DanQ	0.948864
ZNF740	99	2.3	DanQ	1
STAT5A	84	6.2	DanQ	0.333333
POU2F2	182	3.1	DanQ	0.516484
NR1H2	96	2.1	DanQ	0.135417
STAT4	187	6.2	DanQ	0.390374
RARG	29	2.1	DanQ	0.448276
IRF3	112	3.5	DanQ	0.0535714
MGA	101	6.5	DanQ	0.039604
MLX	91	1.2	DanQ	0.56044
NKX3-1	52	3.1	DanQ	0.192308
BHLHE22	89	1.2	DanQ	1
FOXK1	9	3.3	DanQ	0
E2F4	78	3.3	DanQ	0.320513
SOX6	212	4.1	DanQ	0.0566038
SIX1	71	3.1	DanQ	0.211268
E2F8	6	3.3	DanQ	0.333333
STAT6	76	6.2	DanQ	0
ETV4	50	3.5	DanQ	0.96
YY2	60	2.3	DanQ	0.8
BCL6B	79	2.3	DanQ	0.253165
NFYA	32	4.2	DanQ	0.625
TFDP1	13	3.3	DanQ	0.153846
NR1H3	24	2.1	DanQ	0.416667
SP3	32	2.3	DanQ	0.65625
ARNTL	2	1.2	DanQ	0
SREBF1	10	1.2	DanQ	0.5
NR1H4	16	2.1	DanQ	0.6875
HSF2	4	3.4	DanQ	1
FOXJ2	7	3.3	DanQ	0.142857
NR5A1	9	2.1	DanQ	0.555556
PBX1	1	3.1	DanQ	0
HINFP	1	2.3	DanQ	1
OCT4	1	3.1	DanQ	1
TCF7L2	3475	4.1	OHNN	0.514532
PHOX2B	16469	3.1	OHNN	0.800352
CTCF	51358	2.3	OHNN	0.808774
HOXB13	14549	3.1	OHNN	0.899237
MNT	2075	1.2	OHNN	0.977831
FOXO1	3573	3.3	OHNN	0.662748
ISL1	2309	3.1	OHNN	0.783456
IRF4	3159	3.5	OHNN	0.358341
CEBPB	28309	1.1	OHNN	0.990816
ZNF263	8595	2.3	OHNN	0.945317
CDX2	34309	3.1	OHNN	0.982628
MAX	7675	1.2	OHNN	0.931336
AR	41874	2.1	OHNN	0.699647
KLF9	2417	2.3	OHNN	0.820852
TBX21	2938	6.5	OHNN	0.432607
FLI1	8948	3.5	OHNN	0.950268
SPI1	39894	3.5	OHNN	0.78112
TCF7	623	4.1	OHNN	0.0288925
MAFB	2637	1.1	OHNN	0.503603
GATA2	9537	2.2	OHNN	0.877215
TAL1	1330	1.2	OHNN	0.230075
SNAI2	4729	2.3	OHNN	0.0361599
FOXA1	78077	3.3	OHNN	0.968928
FOXA2	40053	3.3	OHNN	0.945297
MYCN	20251	1.2	OHNN	0.925584
BHLHE40	1148	1.2	OHNN	0.768293
OTX2	32181	3.1	OHNN	0.96181
SOX2	21032	4.1	OHNN	0.883321
CEBPA	5300	1.1	OHNN	0.332642
GATA3	18736	2.2	OHNN	0.829152
PPARG	3468	2.1	OHNN	0.155133
POU5F1	9291	3.1	OHNN	0.469487
SIX2	5767	3.1	OHNN	0.476678
DUX4	20502	3.1	OHNN	0.963565
JUNB	896	1.1	OHNN	0.678571
KLF5	2578	2.3	OHNN	0.816524
MEF2B	2930	5.1	OHNN	0.463823
TFAP2A	822	1.3	OHNN	0
ZNF143	3580	2.3	OHNN	0.464525
RXRA	12839	2.1	OHNN	0.38679
ESR2	686	2.1	OHNN	0.107872
REST	7747	2.3	OHNN	0.480831
PDX1	4745	3.1	OHNN	0.711486
ONECUT2	37523	3.1	OHNN	0.968419
TFAP2C	3742	1.3	OHNN	0.000267237
TP63	5220	6.3	OHNN	0.529502
HOXA9	4428	3.1	OHNN	0.869015
GABPA	14161	3.5	OHNN	0.819716
USF1	2810	1.2	OHNN	0.913879
NR3C1	14582	2.1	OHNN	0.785009
RUNX1	11972	6.4	OHNN	0.740979
IRF2	370	3.5	OHNN	0.0918919
JUN	4638	1.1	OHNN	0.289133
GRHL2	6820	6.7	OHNN	0.835484
ESR1	45532	2.1	OHNN	0.686177
TEAD4	3913	3.6	OHNN	0.83082
HIF1A	1558	1.2	OHNN	0.0545571
FOXP1	2029	3.3	OHNN	0.737802
GLIS3	1979	2.3	OHNN	0.532087
MYB	2615	3.5	OHNN	0.13652
GATA1	11036	2.2	OHNN	0.863628
MAFF	1465	1.1	OHNN	0.062116
OSR2	1328	2.3	OHNN	0.454066
TCF4	41766	1.2	OHNN	0.973711
MAFK	6564	1.1	OHNN	0.695917
EOMES	2801	6.5	OHNN	0.411639
WT1	16824	2.3	OHNN	0.891643
TEAD1	6974	3.6	OHNN	0.904789
GATA4	11888	2.2	OHNN	0.899983
ATF4	2353	1.1	OHNN	0.907777
PBX2	4819	3.1	OHNN	0.536211
RBPJ	1440	6.1	OHNN	0.260417
NEUROD1	2722	1.2	OHNN	0.764144
MYC	5183	1.2	OHNN	0.681844
FOS	743	1.1	OHNN	0.61642
CUX1	461	3.1	OHNN	0.40564
KLF4	4936	2.3	OHNN	0.805916
STAT1	713	6.2	OHNN	0.385694
SCRT1	9042	2.3	OHNN	0.662243
ARNT	3485	1.2	OHNN	0.296987
SP1	6434	2.3	OHNN	0.842555
EGR3	4474	2.3	OHNN	0.888243
GATA6	12422	2.2	OHNN	0.945258
RUNX3	3204	6.4	OHNN	0.73814
IRF1	694	3.5	OHNN	0.105187
PAX5	2821	3.2	OHNN	0.157391
RELA	12847	6.1	OHNN	0.819802
TWIST1	1178	1.2	OHNN	0.939728
PKNOX1	3506	3.1	OHNN	0.430405
MYOD1	3908	1.2	OHNN	0.907114
HNF4A	5070	2.1	OHNN	0.710848
NFIA	702	7.1	OHNN	0.116809
RFX5	511	3.3	OHNN	0.0156556
ASCL1	3157	1.2	OHNN	0.755781
CTCFL	754	2.3	OHNN	0.708223
TCF12	2153	1.2	OHNN	0.778913
CREB1	5125	1.1	OHNN	0.725268
NR2F1	1421	2.1	OHNN	0.46798
ELF1	3131	3.5	OHNN	0.897157
RUNX2	3401	6.4	OHNN	0.761835
TCF3	2745	1.2	OHNN	0.861202
GFI1B	481	2.3	OHNN	0.0748441
YY1	8066	2.3	OHNN	0.723407
TBX5	3101	6.5	OHNN	0.255401
ERG	7484	3.5	OHNN	0.91395
ETS1	2613	3.5	OHNN	0.949866
TP53	3834	6.3	OHNN	0.402191
GLIS1	3456	2.3	OHNN	0.605035
TEAD3	2012	3.6	OHNN	0.0318091
JUND	1943	1.1	OHNN	0.557385
STAT5B	1065	6.2	OHNN	0.151174
HMBOX1	2037	3.1	OHNN	0.457536
NFIL3	552	1.1	OHNN	0.706522
ATF2	3509	1.1	OHNN	0.960673
ATF7	942	1.1	OHNN	0.497877
KLF16	142	2.3	OHNN	0.330986
MITF	3546	1.2	OHNN	0.353074
GLIS2	361	2.3	OHNN	0.573407
MEIS2	1253	3.1	OHNN	0.165204
E2F1	2013	3.3	OHNN	0.492797
BATF3	426	1.1	OHNN	0.715962
FOXK2	839	3.3	OHNN	0.72944
T	1911	6.5	OHNN	0.0648875
ELF3	2985	3.5	OHNN	0.572194
EBF1	6075	6.1	OHNN	0.615967
HAND2	3768	1.2	OHNN	0.617304
VDR	1610	2.1	OHNN	0.298758
ONECUT1	4469	3.1	OHNN	0.989036
EBF3	1853	6.1	OHNN	0.406908
RELB	1480	6.1	OHNN	0.225
EGR1	1729	2.3	OHNN	0.82996
TFAP4	2197	1.2	OHNN	0.919891
MEIS1	1884	3.1	OHNN	0.401805
BCL6	2222	2.3	OHNN	0.256976
KLF11	698	2.3	OHNN	0.73639
NEUROG2	479	1.2	OHNN	0.931106
LHX2	866	3.1	OHNN	0.839492
ETV5	819	3.5	OHNN	0.489621
ESRRA	1044	2.1	OHNN	0.869732
SP4	162	2.3	OHNN	0.728395
PLAG1	1561	2.3	OHNN	0.464446
NFYB	766	4.2	OHNN	0.151436
HNF1B	880	3.1	OHNN	0.513636
MEF2A	1040	5.1	OHNN	0.216346
REL	305	6.1	OHNN	0.698361
RARA	675	2.1	OHNN	0.247407
HSF1	1658	3.4	OHNN	0
SOX17	947	4.1	OHNN	0.0865892
E2F6	2928	3.3	OHNN	0.270833
NFE2	981	1.1	OHNN	0.409786
ETV1	1127	3.5	OHNN	0.856256
EHF	418	3.5	OHNN	0.588517
NR2F2	2465	2.1	OHNN	0.55497
KLF1	694	2.3	OHNN	0.904899
NFE2L2	1340	1.1	OHNN	0.356716
HNF1A	1046	3.1	OHNN	0.730402
SMAD3	934	7.1	OHNN	0.00535332
SP2	513	2.3	OHNN	0.39961
THAP11	439	2.9	OHNN	0.00455581
EGR2	3440	2.3	OHNN	0.856395
RFX1	1344	3.3	OHNN	0.228423
USF2	1428	1.2	OHNN	0.59944
NR5A2	617	2.1	OHNN	0.789303
HLF	1326	1.1	OHNN	0.576923
STAT3	4531	6.2	OHNN	0.828073
PRDM1	3215	2.3	OHNN	0.565785
PBX3	925	3.1	OHNN	0.0756757
CREM	481	1.1	OHNN	0.0956341
SOX13	1236	4.1	OHNN	0.84466
BACH1	187	1.1	OHNN	0.0588235
HNF4G	347	2.1	OHNN	0.458213
MYF5	321	1.2	OHNN	0.735202
NFIC	2394	7.1	OHNN	0.469925
NFKB1	1877	6.1	OHNN	0.467768
ERF	67	3.5	OHNN	0.940299
CEBPG	260	1.1	OHNN	0.919231
NR4A1	890	2.1	OHNN	0.694382
MYBL2	155	3.5	OHNN	0.0193548
NFKB2	1565	6.1	OHNN	0.353994
PAX6	345	3.2	OHNN	0
ATF3	1143	1.1	OHNN	0.746282
SRF	1695	5.1	OHNN	0.451917
TP73	369	6.3	OHNN	0.644986
NR2C2	156	2.1	OHNN	0.217949
SMAD2	206	7.1	OHNN	0
MECOM	303	2.3	OHNN	0.221122
LHX9	702	3.1	OHNN	0.789174
SPIB	456	3.5	OHNN	0.16886
MEF2C	81	5.1	OHNN	0.037037
MYOG	326	1.2	OHNN	0.757669
BATF	1365	1.1	OHNN	0.574359
SOX4	316	4.1	OHNN	0.658228
SPDEF	186	3.5	OHNN	0.521505
RXRB	348	2.1	OHNN	0.5
FOSL2	543	1.1	OHNN	0.694291
RFX3	177	3.3	OHNN	0.039548
FOSL1	188	1.1	OHNN	0.941489
POU2F1	133	3.1	OHNN	0.180451
PRDM4	141	2.3	OHNN	0.0638298
THRB	187	2.1	OHNN	0.31016
TCF7L1	30	4.1	OHNN	0.166667
GFI1	358	2.3	OHNN	0.0027933
MAF	300	1.1	OHNN	0.226667
ELF4	208	3.5	OHNN	0.533654
CEBPD	63	1.1	OHNN	0.396825
NR2F6	223	2.1	OHNN	0.426009
KLF12	32	2.3	OHNN	0.875
NKX2-5	396	3.1	OHNN	0.0631313
MXI1	389	1.2	OHNN	0.755784
TFEB	109	1.2	OHNN	0.633028
NR2C1	72	2.1	OHNN	0.361111
SCRT2	358	2.3	OHNN	0.555866
ELK1	41	3.5	OHNN	0.804878
ETV6	414	3.5	OHNN	0.864734
NFIB	320	7.1	OHNN	0.440625
ZFX	217	2.3	OHNN	0.198157
STAT2	20	6.2	OHNN	0
BACH2	274	1.1	OHNN	0.10219
SOX10	181	4.1	OHNN	0.198895
MEF2D	203	5.1	OHNN	0.310345
SMAD4	172	7.1	OHNN	0.122093
HIC1	68	2.3	OHNN	0.455882
KLF15	155	2.3	OHNN	0.8
LEF1	175	4.1	OHNN	0.102857
TFE3	197	1.2	OHNN	0.299492
ELK4	33	3.5	OHNN	0.575758
NFYC	309	4.2	OHNN	0
XBP1	11	1.1	OHNN	0.181818
FOXA3	176	3.3	OHNN	0.880682
ZNF740	99	2.3	OHNN	1
STAT5A	84	6.2	OHNN	0.190476
POU2F2	182	3.1	OHNN	0.379121
NR1H2	96	2.1	OHNN	0.0729167
STAT4	187	6.2	OHNN	0.368984
RARG	29	2.1	OHNN	0.37931
IRF3	112	3.5	OHNN	0.0625
MGA	101	6.5	OHNN	0
MLX	91	1.2	OHNN	0.43956
NKX3-1	52	3.1	OHNN	0.0961538
BHLHE22	89	1.2	OHNN	1
FOXK1	9	3.3	OHNN	0
E2F4	78	3.3	OHNN	0.192308
SOX6	212	4.1	OHNN	0
SIX1	71	3.1	OHNN	0.0704225
E2F8	6	3.3	OHNN	0
STAT6	76	6.2	OHNN	0
ETV4	50	3.5	OHNN	0.88
YY2	60	2.3	OHNN	0.75
BCL6B	79	2.3	OHNN	0.240506
NFYA	32	4.2	OHNN	0
TFDP1	13	3.3	OHNN	0.153846
NR1H3	24	2.1	OHNN	0.166667
SP3	32	2.3	OHNN	0.78125
ARNTL	2	1.2	OHNN	0.5
SREBF1	10	1.2	OHNN	0.5
NR1H4	16	2.1	OHNN	0.6875
HSF2	4	3.4	OHNN	0
FOXJ2	7	3.3	OHNN	0
NR5A1	9	2.1	OHNN	0.222222
PBX1	1	3.1	OHNN	0
HINFP	1	2.3	OHNN	1
OCT4	1	3.1	OHNN	1
TCF7L2	3475	4.1	NN	0.653237
PHOX2B	16469	3.1	NN	0.774789
CTCF	51358	2.3	NN	0.802816
HOXB13	14549	3.1	NN	0.905423
MNT	2075	1.2	NN	0.977831
FOXO1	3573	3.3	NN	0.738875
ISL1	2309	3.1	NN	0.895193
IRF4	3159	3.5	NN	0.550807
CEBPB	28309	1.1	NN	0.990356
ZNF263	8595	2.3	NN	0.945433
CDX2	34309	3.1	NN	0.986913
MAX	7675	1.2	NN	0.941368
AR	41874	2.1	NN	0.695945
KLF9	2417	2.3	NN	0.870914
TBX21	2938	6.5	NN	0.747107
FLI1	8948	3.5	NN	0.961444
SPI1	39894	3.5	NN	0.787913
TCF7	623	4.1	NN	0.492777
MAFB	2637	1.1	NN	0.670459
GATA2	9537	2.2	NN	0.886233
TAL1	1330	1.2	NN	0.246617
SNAI2	4729	2.3	NN	0.125819
FOXA1	78077	3.3	NN	0.972169
FOXA2	40053	3.3	NN	0.952138
MYCN	20251	1.2	NN	0.935213
BHLHE40	1148	1.2	NN	0.86324
OTX2	32181	3.1	NN	0.980112
SOX2	21032	4.1	NN	0.903385
CEBPA	5300	1.1	NN	0.593208
GATA3	18736	2.2	NN	0.86155
PPARG	3468	2.1	NN	0.272491
POU5F1	9291	3.1	NN	0.598859
SIX2	5767	3.1	NN	0.634472
DUX4	20502	3.1	NN	0.982685
JUNB	896	1.1	NN	0.762277
KLF5	2578	2.3	NN	0.864624
MEF2B	2930	5.1	NN	0.624573
TFAP2A	822	1.3	NN	0.383212
ZNF143	3580	2.3	NN	0.57486
RXRA	12839	2.1	NN	0.504712
ESR2	686	2.1	NN	0.186589
REST	7747	2.3	NN	0.507939
PDX1	4745	3.1	NN	0.844046
ONECUT2	37523	3.1	NN	0.979506
TFAP2C	3742	1.3	NN	0.405131
TP63	5220	6.3	NN	0.570881
HOXA9	4428	3.1	NN	0.95009
GABPA	14161	3.5	NN	0.843161
USF1	2810	1.2	NN	0.927402
NR3C1	14582	2.1	NN	0.787135
RUNX1	11972	6.4	NN	0.784414
IRF2	370	3.5	NN	0.118919
JUN	4638	1.1	NN	0.360931
GRHL2	6820	6.7	NN	0.869208
ESR1	45532	2.1	NN	0.688768
TEAD4	3913	3.6	NN	0.918988
HIF1A	1558	1.2	NN	0.0725289
FOXP1	2029	3.3	NN	0.735338
GLIS3	1979	2.3	NN	0.509853
MYB	2615	3.5	NN	0.459656
GATA1	11036	2.2	NN	0.888184
MAFF	1465	1.1	NN	0.282594
OSR2	1328	2.3	NN	0.721386
TCF4	41766	1.2	NN	0.953575
MAFK	6564	1.1	NN	0.767824
EOMES	2801	6.5	NN	0.707247
WT1	16824	2.3	NN	0.884748
TEAD1	6974	3.6	NN	0.967164
GATA4	11888	2.2	NN	0.923368
ATF4	2353	1.1	NN	0.916277
PBX2	4819	3.1	NN	0.678979
RBPJ	1440	6.1	NN	0.647222
NEUROD1	2722	1.2	NN	0.785819
MYC	5183	1.2	NN	0.676249
FOS	743	1.1	NN	0.718708
CUX1	461	3.1	NN	0.566161
KLF4	4936	2.3	NN	0.843395
STAT1	713	6.2	NN	0.388499
SCRT1	9042	2.3	NN	0.755585
ARNT	3485	1.2	NN	0.541463
SP1	6434	2.3	NN	0.844576
EGR3	4474	2.3	NN	0.886232
GATA6	12422	2.2	NN	0.978506
RUNX3	3204	6.4	NN	0.867041
IRF1	694	3.5	NN	0.0821326
PAX5	2821	3.2	NN	0.418646
RELA	12847	6.1	NN	0.833736
TWIST1	1178	1.2	NN	0.943973
PKNOX1	3506	3.1	NN	0.67142
MYOD1	3908	1.2	NN	0.916325
HNF4A	5070	2.1	NN	0.825049
NFIA	702	7.1	NN	0.639601
RFX5	511	3.3	NN	0.0489237
ASCL1	3157	1.2	NN	0.785873
CTCFL	754	2.3	NN	0.720159
TCF12	2153	1.2	NN	0.806317
CREB1	5125	1.1	NN	0.768
NR2F1	1421	2.1	NN	0.669247
ELF1	3131	3.5	NN	0.943149
RUNX2	3401	6.4	NN	0.845928
TCF3	2745	1.2	NN	0.868124
GFI1B	481	2.3	NN	0.444906
YY1	8066	2.3	NN	0.790355
TBX5	3101	6.5	NN	0.64979
ERG	7484	3.5	NN	0.935596
ETS1	2613	3.5	NN	0.977803
TP53	3834	6.3	NN	0.411059
GLIS1	3456	2.3	NN	0.631944
TEAD3	2012	3.6	NN	0.370278
JUND	1943	1.1	NN	0.665466
STAT5B	1065	6.2	NN	0.421596
HMBOX1	2037	3.1	NN	0.692685
NFIL3	552	1.1	NN	0.681159
ATF2	3509	1.1	NN	0.972072
ATF7	942	1.1	NN	0.504246
KLF16	142	2.3	NN	0.288732
MITF	3546	1.2	NN	0.558658
GLIS2	361	2.3	NN	0.548476
MEIS2	1253	3.1	NN	0.335994
E2F1	2013	3.3	NN	0.642822
BATF3	426	1.1	NN	0.814554
FOXK2	839	3.3	NN	0.712753
T	1911	6.5	NN	0.162219
ELF3	2985	3.5	NN	0.727638
EBF1	6075	6.1	NN	0.655473
HAND2	3768	1.2	NN	0.873408
VDR	1610	2.1	NN	0.480124
ONECUT1	4469	3.1	NN	0.987917
EBF3	1853	6.1	NN	0.41986
RELB	1480	6.1	NN	0.489189
EGR1	1729	2.3	NN	0.881434
TFAP4	2197	1.2	NN	0.926718
MEIS1	1884	3.1	NN	0.565287
BCL6	2222	2.3	NN	0.532853
KLF11	698	2.3	NN	0.76361
NEUROG2	479	1.2	NN	0.949896
LHX2	866	3.1	NN	0.908776
ETV5	819	3.5	NN	0.578755
ESRRA	1044	2.1	NN	0.955939
SP4	162	2.3	NN	0.722222
PLAG1	1561	2.3	NN	0.439462
NFYB	766	4.2	NN	0.826371
HNF1B	880	3.1	NN	0.486364
MEF2A	1040	5.1	NN	0.430769
REL	305	6.1	NN	0.711475
RARA	675	2.1	NN	0.282963
HSF1	1658	3.4	NN	0.676719
SOX17	947	4.1	NN	0.487856
E2F6	2928	3.3	NN	0.428962
NFE2	981	1.1	NN	0.592253
ETV1	1127	3.5	NN	0.956522
EHF	418	3.5	NN	0.600478
NR2F2	2465	2.1	NN	0.70142
KLF1	694	2.3	NN	0.929395
NFE2L2	1340	1.1	NN	0.485075
HNF1A	1046	3.1	NN	0.66826
SMAD3	934	7.1	NN	0.124197
SP2	513	2.3	NN	0.401559
THAP11	439	2.9	NN	0.0022779
EGR2	3440	2.3	NN	0.899709
RFX1	1344	3.3	NN	0.71503
USF2	1428	1.2	NN	0.640756
NR5A2	617	2.1	NN	0.774716
HLF	1326	1.1	NN	0.941176
STAT3	4531	6.2	NN	0.878614
PRDM1	3215	2.3	NN	0.80311
PBX3	925	3.1	NN	0.0810811
CREM	481	1.1	NN	0.203742
SOX13	1236	4.1	NN	0.822006
BACH1	187	1.1	NN	0.128342
HNF4G	347	2.1	NN	0.634006
MYF5	321	1.2	NN	0.831776
NFIC	2394	7.1	NN	0.869674
NFKB1	1877	6.1	NN	0.511987
ERF	67	3.5	NN	0.985075
CEBPG	260	1.1	NN	0.953846
NR4A1	890	2.1	NN	0.847191
MYBL2	155	3.5	NN	0.129032
NFKB2	1565	6.1	NN	0.410863
PAX6	345	3.2	NN	0.0057971
ATF3	1143	1.1	NN	0.790026
SRF	1695	5.1	NN	0.650737
TP73	369	6.3	NN	0.728997
NR2C2	156	2.1	NN	0.326923
SMAD2	206	7.1	NN	0
MECOM	303	2.3	NN	0.211221
LHX9	702	3.1	NN	0.925926
SPIB	456	3.5	NN	0.243421
MEF2C	81	5.1	NN	0.0617284
MYOG	326	1.2	NN	0.892638
BATF	1365	1.1	NN	0.735531
SOX4	316	4.1	NN	0.882911
SPDEF	186	3.5	NN	0.5
RXRB	348	2.1	NN	0.545977
FOSL2	543	1.1	NN	0.74954
RFX3	177	3.3	NN	0.135593
FOSL1	188	1.1	NN	0.952128
POU2F1	133	3.1	NN	0.172932
PRDM4	141	2.3	NN	0.0212766
THRB	187	2.1	NN	0.449198
TCF7L1	30	4.1	NN	0.233333
GFI1	358	2.3	NN	0.410615
MAF	300	1.1	NN	0.236667
ELF4	208	3.5	NN	0.711538
CEBPD	63	1.1	NN	0.507937
NR2F6	223	2.1	NN	0.538117
KLF12	32	2.3	NN	0.78125
NKX2-5	396	3.1	NN	0.0732323
MXI1	389	1.2	NN	0.77892
TFEB	109	1.2	NN	0.724771
NR2C1	72	2.1	NN	0.666667
SCRT2	358	2.3	NN	0.759777
ELK1	41	3.5	NN	0.878049
ETV6	414	3.5	NN	0.888889
NFIB	320	7.1	NN	0.68125
ZFX	217	2.3	NN	0.235023
STAT2	20	6.2	NN	0
BACH2	274	1.1	NN	0.124088
SOX10	181	4.1	NN	0.41989
MEF2D	203	5.1	NN	0.605911
SMAD4	172	7.1	NN	0.156977
HIC1	68	2.3	NN	0.411765
KLF15	155	2.3	NN	0.8
LEF1	175	4.1	NN	0.102857
TFE3	197	1.2	NN	0.395939
ELK4	33	3.5	NN	0.545455
NFYC	309	4.2	NN	0.686084
XBP1	11	1.1	NN	0.181818
FOXA3	176	3.3	NN	0.903409
ZNF740	99	2.3	NN	1
STAT5A	84	6.2	NN	0.261905
POU2F2	182	3.1	NN	0.417582
NR1H2	96	2.1	NN	0.0833333
STAT4	187	6.2	NN	0.358289
RARG	29	2.1	NN	0.37931
IRF3	112	3.5	NN	0.0535714
MGA	101	6.5	NN	0.049505
MLX	91	1.2	NN	0.483516
NKX3-1	52	3.1	NN	0.0961538
BHLHE22	89	1.2	NN	1
FOXK1	9	3.3	NN	0.111111
E2F4	78	3.3	NN	0.269231
SOX6	212	4.1	NN	0
SIX1	71	3.1	NN	0.126761
E2F8	6	3.3	NN	0
STAT6	76	6.2	NN	0
ETV4	50	3.5	NN	0.92
YY2	60	2.3	NN	0.75
BCL6B	79	2.3	NN	0.101266
NFYA	32	4.2	NN	0.5
TFDP1	13	3.3	NN	0.153846
NR1H3	24	2.1	NN	0.208333
SP3	32	2.3	NN	0.8125
ARNTL	2	1.2	NN	0.5
SREBF1	10	1.2	NN	0.5
NR1H4	16	2.1	NN	0.75
HSF2	4	3.4	NN	0.75
FOXJ2	7	3.3	NN	0
NR5A1	9	2.1	NN	0.222222
PBX1	1	3.1	NN	1
HINFP	1	2.3	NN	1
OCT4	1	3.1	NN	1
TCF7L2	3475	4.1	Baseline	0.00892086
PHOX2B	16469	3.1	Baseline	0.0776611
CTCF	51358	2.3	Baseline	0.0562522
HOXB13	14549	3.1	Baseline	0.0845419
MNT	2075	1.2	Baseline	0.0419277
FOXO1	3573	3.3	Baseline	0.050098
ISL1	2309	3.1	Baseline	0.0844521
IRF4	3159	3.5	Baseline	0.034188
CEBPB	28309	1.1	Baseline	0.0255043
ZNF263	8595	2.3	Baseline	0.0542176
CDX2	34309	3.1	Baseline	0.0807951
MAX	7675	1.2	Baseline	0.037785
AR	41874	2.1	Baseline	0.045422
KLF9	2417	2.3	Baseline	0.0541994
TBX21	2938	6.5	Baseline	0.00442478
FLI1	8948	3.5	Baseline	0.0316272
SPI1	39894	3.5	Baseline	0.029829
TCF7	623	4.1	Baseline	0.00963082
MAFB	2637	1.1	Baseline	0.0235116
GATA2	9537	2.2	Baseline	0.0216001
TAL1	1330	1.2	Baseline	0.0323308
SNAI2	4729	2.3	Baseline	0.0604779
FOXA1	78077	3.3	Baseline	0.0462236
FOXA2	40053	3.3	Baseline	0.0470127
MYCN	20251	1.2	Baseline	0.0412325
BHLHE40	1148	1.2	Baseline	0.0374564
OTX2	32181	3.1	Baseline	0.0772816
SOX2	21032	4.1	Baseline	0.00941423
CEBPA	5300	1.1	Baseline	0.0286792
GATA3	18736	2.2	Baseline	0.0187874
PPARG	3468	2.1	Baseline	0.0426759
POU5F1	9291	3.1	Baseline	0.0704983
SIX2	5767	3.1	Baseline	0.0806312
DUX4	20502	3.1	Baseline	0.0769193
JUNB	896	1.1	Baseline	0.0267857
KLF5	2578	2.3	Baseline	0.0624515
MEF2B	2930	5.1	Baseline	0.00375427
TFAP2A	822	1.3	Baseline	0.00364964
ZNF143	3580	2.3	Baseline	0.0564246
RXRA	12839	2.1	Baseline	0.0510164
ESR2	686	2.1	Baseline	0.048105
REST	7747	2.3	Baseline	0.0518911
PDX1	4745	3.1	Baseline	0.0874605
ONECUT2	37523	3.1	Baseline	0.0774192
TFAP2C	3742	1.3	Baseline	0.00080171
TP63	5220	6.3	Baseline	0.00268199
HOXA9	4428	3.1	Baseline	0.0828817
GABPA	14161	3.5	Baseline	0.03093
USF1	2810	1.2	Baseline	0.0398577
NR3C1	14582	2.1	Baseline	0.0482787
RUNX1	11972	6.4	Baseline	0.00551286
IRF2	370	3.5	Baseline	0.027027
JUN	4638	1.1	Baseline	0.0230703
GRHL2	6820	6.7	Baseline	0.00205279
ESR1	45532	2.1	Baseline	0.0462751
TEAD4	3913	3.6	Baseline	0.00383338
HIF1A	1558	1.2	Baseline	0.0417202
FOXP1	2029	3.3	Baseline	0.0448497
GLIS3	1979	2.3	Baseline	0.0520465
MYB	2615	3.5	Baseline	0.0302103
GATA1	11036	2.2	Baseline	0.0222907
MAFF	1465	1.1	Baseline	0.0204778
OSR2	1328	2.3	Baseline	0.060241
TCF4	41766	1.2	Baseline	0.039003
MAFK	6564	1.1	Baseline	0.024223
EOMES	2801	6.5	Baseline	0.00321314
WT1	16824	2.3	Baseline	0.0549215
TEAD1	6974	3.6	Baseline	0.00516203
GATA4	11888	2.2	Baseline	0.0201884
ATF4	2353	1.1	Baseline	0.0276243
PBX2	4819	3.1	Baseline	0.0825897
RBPJ	1440	6.1	Baseline	0.0131944
NEUROD1	2722	1.2	Baseline	0.0356356
MYC	5183	1.2	Baseline	0.0399383
FOS	743	1.1	Baseline	0.0188425
CUX1	461	3.1	Baseline	0.0585683
KLF4	4936	2.3	Baseline	0.0540924
STAT1	713	6.2	Baseline	0.00280505
SCRT1	9042	2.3	Baseline	0.0505419
ARNT	3485	1.2	Baseline	0.0407461
SP1	6434	2.3	Baseline	0.0547094
EGR3	4474	2.3	Baseline	0.0529727
GATA6	12422	2.2	Baseline	0.0198841
RUNX3	3204	6.4	Baseline	0.00655431
IRF1	694	3.5	Baseline	0.0230548
PAX5	2821	3.2	Baseline	0
RELA	12847	6.1	Baseline	0.00879583
TWIST1	1178	1.2	Baseline	0.0271647
PKNOX1	3506	3.1	Baseline	0.0855676
MYOD1	3908	1.2	Baseline	0.0340328
HNF4A	5070	2.1	Baseline	0.0457594
NFIA	702	7.1	Baseline	0
RFX5	511	3.3	Baseline	0.0508806
ASCL1	3157	1.2	Baseline	0.0430789
CTCFL	754	2.3	Baseline	0.0596817
TCF12	2153	1.2	Baseline	0.0404087
CREB1	5125	1.1	Baseline	0.0273171
NR2F1	1421	2.1	Baseline	0.0499648
ELF1	3131	3.5	Baseline	0.0332162
RUNX2	3401	6.4	Baseline	0.00646869
TCF3	2745	1.2	Baseline	0.0371585
GFI1B	481	2.3	Baseline	0.0582121
YY1	8066	2.3	Baseline	0.0505827
TBX5	3101	6.5	Baseline	0.00386972
ERG	7484	3.5	Baseline	0.0289952
ETS1	2613	3.5	Baseline	0.0332951
TP53	3834	6.3	Baseline	0.00286907
GLIS1	3456	2.3	Baseline	0.0535301
TEAD3	2012	3.6	Baseline	0.00646123
JUND	1943	1.1	Baseline	0.0303654
STAT5B	1065	6.2	Baseline	0.00187793
HMBOX1	2037	3.1	Baseline	0.0702013
NFIL3	552	1.1	Baseline	0.0289855
ATF2	3509	1.1	Baseline	0.0290681
ATF7	942	1.1	Baseline	0.0212314
KLF16	142	2.3	Baseline	0.0422535
MITF	3546	1.2	Baseline	0.0459673
GLIS2	361	2.3	Baseline	0.0360111
MEIS2	1253	3.1	Baseline	0.0614525
E2F1	2013	3.3	Baseline	0.0531545
BATF3	426	1.1	Baseline	0.0234742
FOXK2	839	3.3	Baseline	0.057211
T	1911	6.5	Baseline	0.00313972
ELF3	2985	3.5	Baseline	0.0291457
EBF1	6075	6.1	Baseline	0.00855967
HAND2	3768	1.2	Baseline	0.0379512
VDR	1610	2.1	Baseline	0.0403727
ONECUT1	4469	3.1	Baseline	0.0769747
EBF3	1853	6.1	Baseline	0.0102536
RELB	1480	6.1	Baseline	0.00675676
EGR1	1729	2.3	Baseline	0.0497397
TFAP4	2197	1.2	Baseline	0.0368685
MEIS1	1884	3.1	Baseline	0.0785563
BCL6	2222	2.3	Baseline	0.0562556
KLF11	698	2.3	Baseline	0.0544413
NEUROG2	479	1.2	Baseline	0.0250522
LHX2	866	3.1	Baseline	0.0715935
ETV5	819	3.5	Baseline	0.02442
ESRRA	1044	2.1	Baseline	0.0431034
SP4	162	2.3	Baseline	0.0493827
PLAG1	1561	2.3	Baseline	0.0506086
NFYB	766	4.2	Baseline	0
HNF1B	880	3.1	Baseline	0.0647727
MEF2A	1040	5.1	Baseline	0.00288462
REL	305	6.1	Baseline	0.00655738
RARA	675	2.1	Baseline	0.0474074
HSF1	1658	3.4	Baseline	0
SOX17	947	4.1	Baseline	0.00844773
E2F6	2928	3.3	Baseline	0.0454235
NFE2	981	1.1	Baseline	0.0224261
ETV1	1127	3.5	Baseline	0.0310559
EHF	418	3.5	Baseline	0.0239234
NR2F2	2465	2.1	Baseline	0.0572008
KLF1	694	2.3	Baseline	0.0634006
NFE2L2	1340	1.1	Baseline	0.0223881
HNF1A	1046	3.1	Baseline	0.0917782
SMAD3	934	7.1	Baseline	0
SP2	513	2.3	Baseline	0.0604288
THAP11	439	2.9	Baseline	0
EGR2	3440	2.3	Baseline	0.056686
RFX1	1344	3.3	Baseline	0.0453869
USF2	1428	1.2	Baseline	0.0455182
NR5A2	617	2.1	Baseline	0.0486224
HLF	1326	1.1	Baseline	0.0263952
STAT3	4531	6.2	Baseline	0.00242772
PRDM1	3215	2.3	Baseline	0.0572317
PBX3	925	3.1	Baseline	0.0854054
CREM	481	1.1	Baseline	0.016632
SOX13	1236	4.1	Baseline	0.0145631
BACH1	187	1.1	Baseline	0.0160428
HNF4G	347	2.1	Baseline	0.0432277
MYF5	321	1.2	Baseline	0.0529595
NFIC	2394	7.1	Baseline	0.00125313
NFKB1	1877	6.1	Baseline	0.00692595
ERF	67	3.5	Baseline	0.0597015
CEBPG	260	1.1	Baseline	0.0307692
NR4A1	890	2.1	Baseline	0.047191
MYBL2	155	3.5	Baseline	0.0387097
NFKB2	1565	6.1	Baseline	0.00894569
PAX6	345	3.2	Baseline	0
ATF3	1143	1.1	Baseline	0.0218723
SRF	1695	5.1	Baseline	0
TP73	369	6.3	Baseline	0
NR2C2	156	2.1	Baseline	0.0448718
SMAD2	206	7.1	Baseline	0
MECOM	303	2.3	Baseline	0.0660066
LHX9	702	3.1	Baseline	0.0797721
SPIB	456	3.5	Baseline	0.0372807
MEF2C	81	5.1	Baseline	0
MYOG	326	1.2	Baseline	0.0521472
BATF	1365	1.1	Baseline	0.021978
SOX4	316	4.1	Baseline	0.0126582
SPDEF	186	3.5	Baseline	0.0215054
RXRB	348	2.1	Baseline	0.0344828
FOSL2	543	1.1	Baseline	0.0165746
RFX3	177	3.3	Baseline	0.0282486
FOSL1	188	1.1	Baseline	0.0319149
POU2F1	133	3.1	Baseline	0.0902256
PRDM4	141	2.3	Baseline	0.0425532
THRB	187	2.1	Baseline	0.026738
TCF7L1	30	4.1	Baseline	0
GFI1	358	2.3	Baseline	0.0446927
MAF	300	1.1	Baseline	0.0366667
ELF4	208	3.5	Baseline	0.0384615
CEBPD	63	1.1	Baseline	0.0634921
NR2F6	223	2.1	Baseline	0.0762332
KLF12	32	2.3	Baseline	0
NKX2-5	396	3.1	Baseline	0.0808081
MXI1	389	1.2	Baseline	0.0514139
TFEB	109	1.2	Baseline	0.0550459
NR2C1	72	2.1	Baseline	0.0138889
SCRT2	358	2.3	Baseline	0.075419
ELK1	41	3.5	Baseline	0.0487805
ETV6	414	3.5	Baseline	0.0241546
NFIB	320	7.1	Baseline	0
ZFX	217	2.3	Baseline	0.0368664
STAT2	20	6.2	Baseline	0
BACH2	274	1.1	Baseline	0.0291971
SOX10	181	4.1	Baseline	0
MEF2D	203	5.1	Baseline	0
SMAD4	172	7.1	Baseline	0
HIC1	68	2.3	Baseline	0.0882353
KLF15	155	2.3	Baseline	0.0645161
LEF1	175	4.1	Baseline	0.00571429
TFE3	197	1.2	Baseline	0.0558376
ELK4	33	3.5	Baseline	0.030303
NFYC	309	4.2	Baseline	0
XBP1	11	1.1	Baseline	0.0909091
FOXA3	176	3.3	Baseline	0.0227273
ZNF740	99	2.3	Baseline	0.040404
STAT5A	84	6.2	Baseline	0
POU2F2	182	3.1	Baseline	0.115385
NR1H2	96	2.1	Baseline	0.0520833
STAT4	187	6.2	Baseline	0
RARG	29	2.1	Baseline	0.137931
IRF3	112	3.5	Baseline	0.0267857
MGA	101	6.5	Baseline	0
MLX	91	1.2	Baseline	0.0549451
NKX3-1	52	3.1	Baseline	0.0192308
BHLHE22	89	1.2	Baseline	0.0898876
FOXK1	9	3.3	Baseline	0
E2F4	78	3.3	Baseline	0.0384615
SOX6	212	4.1	Baseline	0.00943396
SIX1	71	3.1	Baseline	0.056338
E2F8	6	3.3	Baseline	0.166667
STAT6	76	6.2	Baseline	0
ETV4	50	3.5	Baseline	0.02
YY2	60	2.3	Baseline	0.05
BCL6B	79	2.3	Baseline	0.0886076
NFYA	32	4.2	Baseline	0
TFDP1	13	3.3	Baseline	0
NR1H3	24	2.1	Baseline	0.0416667
SP3	32	2.3	Baseline	0.09375
ARNTL	2	1.2	Baseline	0
SREBF1	10	1.2	Baseline	0.1
NR1H4	16	2.1	Baseline	0.0625
HSF2	4	3.4	Baseline	0
FOXJ2	7	3.3	Baseline	0
NR5A1	9	2.1	Baseline	0
PBX1	1	3.1	Baseline	0
HINFP	1	2.3	Baseline	0
OCT4	1	3.1	Baseline	0
