## Supplementary Table A3 for "DNA-binding domain-aware classification enables systematic annotation of the regulatory genome"

### Sheet: Sheet1
Index
Sheet 2	H1-hESC RF performance evaluation using Pearson Correlation Coefficient ,R2, and Mean Squared Error (MSE) using TFClassPredict or HOMER inputs
Sheet 3	HFFc6 RF performance evaluation using Pearson Correlation Coefficient ,R2, and Mean Squared Error (MSE) using TFClassPredict or HOMER inputs

### Sheet: H1-hESC - RF Performance
Input Type	Stratified Pearson Correlation Mean	Stratified Pearson Correlation Std	Stratified R2 Mean	Stratified R2 Std	Stratified MSE Mean	Stratified MSE Std
TFClassPredict	0.4610289943672535	0.07676771863786823	0.026046829107075356	0.31390008265299724	1924.5391909616892	17837.804949586138
HOMER	0.38633268182906627	0.08094561264206003	0.00563736239602157	0.3025638656388111	1889.4859552536627	17443.803003723435

### Sheet: HFFc6 - RF Performance
Input Type	Stratified Pearson Correlation Mean	Stratified Pearson Correlation Std	Stratified R2 Mean	Stratified R2 Std	Stratified MSE Mean	Stratified MSE Std
TFClassPredict	0.361173645989345	0.08643151113950949	-0.11739420556331276	0.5384410903533552	8623.53311313506	81134.74096836433
HOMER	0.3466800017779231	0.08342464526708282	-0.11741216336878073	0.5397098899985578	8589.124246066589	80712.15644597335
