## Supplementary Table A5 for "DNA-binding domain-aware classification enables systematic annotation of the regulatory genome"

### Sheet: Description
Index
Sheet2
Sheet3	Naive B-cell TFBP enrichment aggregated by ENCODE4 cCRE region (p_adj)
Sheet4	Immature NK-cell TFBP enrichment aggregated by ENCODE4 cCRE region (TFBPDs)
Sheet5	Immature NK-cell TFBP enrichment aggregated by ENCODE4 cCRE region (p_adj)
Sheet6	Naive T-cell TFBP enrichment aggregated by ENCODE4 cCRE region (TFBPDs)
Sheet7	Naive T-cell TFBP enrichment aggregated by ENCODE4 cCRE region (p_adj)
Sheet8	Immature vs Mature NK-cell TFBP enrichment aggregated by ENCODE4 cCRE region (TFBPDs) - positive values indicate increased TFBPDs in mature NK-cells
Sheet9	Immature vs Mature NK-cell TFBP enrichment aggregated by ENCODE4 cCRE region (p_adj)

### Sheet: Naive B cCRE (TFBPD)
DBD-Class	Promoter	ProximalEnhancer	DistalEnhancer
1.1	-0.204964017769127	-0.219992320422349	-0.140263375150383
1.2	0.0953482292510003	0.0436064546262074	0.0568799441431461
1.3	0.283577452978531	0.205168605093203	0.11625518821289
2.1	-0.281916040975628	-0.174934536497136	-0.0935112532869987
2.2	-0.156640927128953	-0.193406233800302	-0.199575938898413
2.3	0.380903174260453	0.304297505439165	0.196772251686653
2.9	0.0289361265459713	0.0171960891470549	-0.00654440527185007
3.1	-0.255662605102565	-0.220412472102302	-0.151814290809803
3.2	0.226392356176268	0.13945331061195	0.0813276817208969
3.3	-0.021664178086975	-0.0801080772634433	-0.103526436543209
3.4	0.00781621137814868	-0.0252525534658561	-0.0132201329215551
3.5	-0.0732576337054959	0.0693460675609579	0.0900810049405767
3.6	-0.0833028963664349	-0.029027302810487	-0.00576576339604518
4.1	-0.281369058496637	-0.28005544281532	-0.242970779163162
4.2	-0.047580670987288	0.00338001360720541	-0.00855465568609938
5.1	-0.176441160200691	-0.13147342778764	-0.0611443217307973
6.1	0.0885648118442348	0.121404278151336	0.144311420610982
6.2	-0.0550556159158271	-0.0579289900631908	-0.0572692682051983
6.3	0.070814403167654	0.088280442836915	0.0938955726381952
6.4	-0.16070054583098	-0.298200043760121	-0.335201178653683
6.5	-0.260197562017329	-0.250539206931426	-0.230403591197481
6.7	-0.0627880017544414	-0.0259930893505666	0.00304533245585648
7.1	0.00711765202180223	0.0255200134231873	0.0417377599743872

### Sheet: Naive B cCRE (p_adj)
ENCODE4 cCRE	1.1	1.2	1.3	2.1	2.2	2.3	2.9	3.1	3.2	3.3	3.4	3.5	3.6	4.1	4.2	5.1	6.1	6.2	6.3	6.4	6.5	6.7	7.1
Promoter	2.84732639983512e-08	0.00871102773484078	2.20439490940935e-13	2.34119602856887e-13	2.09305248095335e-06	1.47131477911204e-14	0.337814324139779	9.83860176522374e-10	2.17217571658181e-08	0.503012677178823	0.808028033002213	0.0629741365376573	0.00622082180096627	4.39669678764794e-13	0.337814324139779	2.29106257191671e-06	0.00871102773484078	0.131010764876777	0.0485260070068786	8.7628258598864e-07	4.39669678764794e-13	0.0629741365376573	0.808028033002213
ProximalEnhancer	4.11436522602892e-18	0.0891719525979482	7.59856923747666e-18	1.12791696972211e-12	3.42242628895362e-15	8.70151571588536e-28	0.388705227669245	6.3634804603897e-17	2.18077864773861e-08	0.000133966377628703	0.275545927683273	0.00470192866299698	0.20809346374997	4.13224850007585e-25	0.87920393367246	5.68781885993803e-07	3.45536210266564e-08	0.0229600876247483	0.000133966377628703	4.6715441244453e-34	1.46507253976612e-21	0.275545927683273	0.234914478631735
DistalEnhancer	1.96363972876868e-47	1.79349037292884e-09	1.01771648273152e-43	4.35540086725584e-26	2.88117928708202e-80	3.23069147365529e-105	0.494757641233878	3.21038017875658e-45	4.50038722363317e-20	5.26536373224271e-33	0.201108546916013	1.44852317546674e-21	0.541152947118384	1.94711383759947e-111	0.369268860929252	1.7614705755445e-08	9.53424478331367e-54	1.30958395203749e-08	7.09454220366902e-26	2.68051394940726e-221	1.1233457569123e-110	0.742327916864129	1.73541988512309e-06

### Sheet: Immature NK cCRE (TFBPD)
DBD-Class	Promoter	ProximalEnhancer	DistalEnhancer
1.1	-0.0901750540322917	-0.00672291680339431	0.0809454998811358
1.2	-0.00893316254744733	0.0226423165361347	-0.0374617146892771
1.3	0.0500620448734091	0.0556961999221647	-0.066848669003363
2.1	-0.0955308529121928	-0.0958044814955131	0.0500020816902484
2.2	-0.0610659661721074	-0.00906377443414165	0.141818572821333
2.3	0.114374760863517	0.0631437294451185	-0.144272095108917
2.9	0.0228098473079053	-0.0232601030559857	-0.0207016152425622
3.1	-0.0470203542983317	-0.021511337269572	0.11629866529117
3.2	0.0570536051250781	0.0405790613962828	-0.0709130660634171
3.3	0.102159100356535	0.0905897808236246	0.0824807406852289
3.4	-0.0199144563354612	-0.0309677333745628	-0.0145675655984154
3.5	-0.142752787353234	-0.168877893757764	-0.0933520264849399
3.6	-0.0460133074056566	-0.0324156833480771	-0.00173075526343096
4.1	-0.0259975375247883	-0.0327333573780023	0.0780461985694368
4.2	0.023746457062501	0.0306357257568721	0.0138129218299263
5.1	0.00137911325856394	-0.0327181767531431	0.059524571831638
6.1	0.00320166124660873	-0.0320077218762433	-0.0520756700532674
6.2	0.0311376012436006	-0.00749587038716672	0.020905664278786
6.3	0.0546001377914911	-0.00163912771883823	-0.0882418563468712
6.4	0.102994483841612	0.276609111908785	0.406644289673635
6.5	0.0301212502383567	0.133719710271182	0.277569469851934
6.7	-0.0163880839921417	-0.0020148358888356	-0.0221217963851148
7.1	-0.0407904391050181	-0.0124120733976153	-0.0222571570779532

### Sheet: Immature NK cCRE (p_adj)
ENCODE4 cCRE	1.1	1.2	1.3	2.1	2.2	2.3	2.9	3.1	3.2	3.3	3.4	3.5	3.6	4.1	4.2	5.1	6.1	6.2	6.3	6.4	6.5	6.7	7.1
Promoter	0.0246772744632454	0.836739854557827	0.285475116644382	0.027365573485935	0.102917073678163	0.0321024029737959	0.559516174561422	0.311599106317855	0.258340517848159	0.000992418587530332	0.559516174561422	0.000621023314839084	0.169585545514479	0.559516174561422	0.561824922280338	0.965150149654449	0.952843619217484	0.463815039238812	0.169585545514479	0.000992418587530332	0.496651405206158	0.631983944251491	0.247743431032458
ProximalEnhancer	0.84105308724123	0.417031575711383	0.0556975549666139	0.000170514343814041	0.824777735051807	0.0657987510240847	0.284050236511014	0.510926597898021	0.223506584906764	4.72892837843261e-06	0.238613432808889	1.01251133675014e-12	0.223506584906764	0.271327151351709	0.255951392677237	0.271327151351709	0.238613432808889	0.831090704711635	0.935355957010978	6.07862261404505e-37	1.27869522955943e-07	0.935355957010978	0.633202690269652
DistalEnhancer	1.3627315499986e-17	4.08584014825819e-05	1.61150060233742e-15	1.0755971244877e-08	9.63655017124102e-44	2.16983984592145e-56	0.00972067939210527	1.90111067787474e-27	2.46668412008899e-16	1.92514433430384e-23	0.111650534263057	1.12989743001974e-23	0.840838063135189	1.58648665332606e-14	0.103296192174244	2.66056898823953e-08	2.37427656181112e-08	0.0309437035895128	3.31763821013118e-24	0	6.65372333920593e-165	0.0147727154139011	0.00973528226129028

### Sheet: Naive T cCRE (TFBPD)
DBD-Class	Promoter	ProximalEnhancer	DistalEnhancer
1.1	0.0533027120511388	-0.0724509882215895	-0.172735509961353
1.2	0.128624723439658	0.169617421189922	0.210182344740559
1.3	-0.0387398618100444	0.067029161723323	0.216503314696625
2.1	0.0448847387328686	-0.0101286155435376	-0.134562340355164
2.2	0.00341319040999727	-0.0758876238307646	-0.177522275244796
2.3	-0.0158171394949663	0.15295945999156	0.364875765970959
2.9	0.000847248287490169	0.013323956147189	0.0343122546604965
3.1	-0.0525686207553454	-0.145394840429259	-0.347653218894991
3.2	0.00509822768950524	-0.0229726767102291	0.0173144502587988
3.3	-0.000212257919104633	-0.00729121454799142	-0.0814949586322999
3.4	-0.00176479883292768	-0.022032656699602	-0.0242826744721007
3.5	-0.0718435777323937	-0.189458953747414	-0.268453760484455
3.6	-0.00113609718035043	0.0207546058073952	0.0151038996950101
4.1	0.0270545913687706	-0.0201971974147508	-0.0827280114667818
4.2	0.0685084006586237	-0.0306686994441131	0.00602202542744294
5.1	-0.0744765989770656	-0.178263870849906	-0.364855787233373
6.1	-0.147127227875174	-0.128147234097599	-0.0207166676784918
6.2	-0.0656337818879617	-0.0597020900057017	-0.0460031999341003
6.3	0.0830300647692774	0.117654912635302	0.211064336252696
6.4	0.00772120232279791	-0.0595416742704132	-0.104897336618117
6.5	-0.0267268652406093	-0.12276193953746	-0.186896553155219
6.7	0.110257178269031	0.0233509351320773	0.0838320923880176
7.1	0.132787229194814	0.0955046424801787	0.105459503586557

### Sheet: Naive T cCRE (p_adj)
ENCODE4 cCRE	1.1	1.2	1.3	2.1	2.2	2.3	2.9	3.1	3.2	3.3	3.4	3.5	3.6	4.1	4.2	5.1	6.1	6.2	6.3	6.4	6.5	6.7	7.1
Promoter	0.393044446420902	0.0148077380487991	0.637307637695529	0.529360064240126	0.994975236796452	0.994975236796452	0.994975236796452	0.409615519056698	0.994975236796452	0.994975236796452	0.994975236796452	0.265352231100103	0.994975236796452	0.788748987590726	0.344265160970455	0.164156722848621	0.00131317923896087	0.265352231100103	0.148552880352486	0.994975236796452	0.788748987590726	0.0148824137385258	0.00131317923896087
ProximalEnhancer	0.0113348312536441	4.5329112833709e-10	0.0226029078312688	0.728318817819532	0.00412135478638475	8.58911866721909e-07	0.605757696127395	1.57831445250597e-07	0.473632856428204	0.739452387300772	0.464389549153189	5.45240427934451e-12	0.473632856428204	0.518504503654632	0.2939449253042	4.53840314240389e-11	1.59260447606883e-07	0.0256999325706589	7.24941266684593e-06	0.0226029078312688	2.39676715155529e-06	0.464389549153189	4.86908228498223e-05
DistalEnhancer	2.72303394879364e-61	7.61869916993576e-91	1.37518648859699e-107	1.81885967564954e-45	2.48215229895569e-63	1.20701495711006e-276	0.000787755603464006	3.23532255065002e-225	0.0818439854733518	1.42444183468055e-18	0.0185766824991371	4.58277983199666e-147	0.126890204283269	1.11355391188803e-13	0.506321131699248	1.77729801155364e-250	0.0470655463226603	1.20600099657031e-05	1.34936919029298e-98	2.21890997103631e-24	2.22675857989905e-77	3.47324754783398e-16	2.8400516119373e-27

### Sheet: Immature vs Mature NK cCRE (TFB
DBD-Class	Promoter	ProximalEnhancer	DistalEnhancer
1.1	0.865573640641534	0.572172690021083	0.360819044970894
1.2	-0.213592677694449	0.0265044019108454	-0.023201997762371
1.3	-0.352172479627872	-0.397420661051343	-0.154327311170287
2.1	0.0785888417469376	0.0445335231274887	-0.0578523338350902
2.2	0.13691112081499	0.194770212408934	-0.080005862922441
2.3	-0.275146297362974	-0.560218779453511	-0.0370242648582048
2.9	-0.0764117537823552	-0.144996874403319	0.0847831987817579
3.1	0.328950602544433	0.655942013603387	0.167485725753471
3.2	0.0117525638780063	0.11216020760721	0.127516595828158
3.3	-0.17909226844553	0.239773573835734	0.0207906028129579
3.4	0.494510186889501	-0.0628959924697261	-0.0755167940804618
3.5	-0.10061425389237	0.146932372275805	-0.0527512083925196
3.6	0.24892226472017	0.0138719280118304	0.0509789892446309
4.1	0.196739124159028	0.200573990523923	-0.25765576895808
4.2	0.177089235623283	-0.0106162567748398	-0.105697897783934
5.1	0.146812019441358	0.509897681354936	0.0607263383279335
6.1	-0.701363494173859	-0.464269677262474	-0.212233753925135
6.2	-0.208395760122696	0.16758014803081	-0.0206350674001998
6.3	-0.0882190426692883	-0.193749651619147	-0.0633361983060367
6.4	-0.415969644403942	-0.35900828052636	-0.388618707506034
6.5	0.659580867376447	0.513929776457962	0.472235195480107
6.7	0.176429075399156	-0.0451967612132816	-0.115126573630849
7.1	-0.104956029827926	-0.247404478228493	-0.203606613981026

### Sheet: Immature vs Mature NK cCRE (p_a
ENCODE4 cCRE	1.1	1.2	1.3	2.1	2.2	2.3	2.9	3.1	3.2	3.3	3.4	3.5	3.6	4.1	4.2	5.1	6.1	6.2	6.3	6.4	6.5	6.7	7.1
Promoter	0.0292531228906681	0.740702789450378	0.457772805466516	0.839405499672936	0.770908548430222	0.770908548430222	0.740702789450378	0.740702789450378	0.979321887840364	0.740702789450378	0.457772805466516	0.831500151817545	0.457772805466516	0.770908548430222	0.740702789450378	0.770908548430222	0.0406520498732619	0.770908548430222	0.839405499672936	0.457772805466516	0.375927306404	0.770908548430222	0.831500151817545
ProximalEnhancer	0.00695279628809447	0.955599279042345	0.0204333578360272	0.909810030633061	0.538821049770341	0.0184765384670469	0.799048001608622	0.00695279628809447	0.699967815996551	0.321239046731465	0.827671846195049	0.538821049770341	0.955599279042345	0.42947227507493	0.955599279042345	0.106453993233082	0.0315374443973626	0.468425684774332	0.42947227507493	0.07928062529164	0.0510492734327537	0.909810030633061	0.321239046731465
DistalEnhancer	3.18996709087575e-07	0.737068865076673	0.00762039424617949	0.41629042227823	0.337304523425348	0.551777906645978	0.307418927927309	0.0300023641473097	0.0300023641473097	0.72769570153923	0.337304523425348	0.437441050460696	0.462232908211037	0.000201944135664988	0.0523876304144686	0.437441050460696	0.0012040026140504	0.737068865076673	0.358245833004651	1.34076822035696e-07	6.31399182997069e-09	0.114145076019224	0.000273522777312665
